# Comparative Transcriptomics of Adherent and Suspension Chicken Fibroblast Cell Lines for the Optimization of Cultivated Meat Processes

**DOI:** 10.1101/2025.09.02.673824

**Authors:** Elizabeth J. Contreras, Archana Nagarajan, Benjamin H. Bromberg, Mason P. Villegas, David L. Kaplan

## Abstract

For the cultivated meat industry, food-relevant cell lines with optimal attributes for industrial bioprocesses are needed. One key trait is suspension-proficiency, or the ability of cells to proliferate in non-adherent culture conditions, to achieve high viable cell densities and streamline cell harvests. The limited success with suspension adaptations of animal cells for cultivated meat restricts the number of non-adherent cell lines suitable for cost-efficient biomass production. Here, we investigated transcriptional profiles of chicken embryonic fibroblasts (DF-1s) as they progressed from adherent to suspension culture using time-series RNA sequencing. From this analysis, we identified that DF-1s adapt to their non-adherent conditions by suppressing non-essential metabolism and tightly regulating cell junctions in response to oxidative stress and cell detachment. Based on these findings, we propose a novel mechanism enabling suspension proficiency in DF-1s, where mitogen-activated protein kinase (MAPK) p38δ sequesters TEA domain (TEAD) proteins to the cytoplasm and promotes Yes-associated protein (YAP) binding to Forkhead box protein 1 (FoxO1), simultaneously causing cell-matrix dissociation and antioxidant production. The outcome of this work is a deeper understanding of mechanisms that drive the generation of suspension cell lines, with a goal to translate these findings to other food-relevant cell lines and develop expanded cell options for the field.
