## Supplemental Table 1 for "Comparative Transcriptomics of Adherent and Suspension Chicken Fibroblast Cell Lines for the Optimization of Cultivated Meat Processes"

### Sheet: Shared Gene T2 T3 Table
Entrez ID	Gene Symbol	T1 vs. T2 Adjusted P-Value	T1 vs. T2 log2 Fold-Change2	T1 vs. T3 Adjusted P-Value2	T1 vs. T3 log2 Fold-Change23
100316920	OSR1	4.0251e-24	1.68449	8.74078e-103	2.79107
100431102	APEX1	4.25553e-05	-0.984239	9.2328e-16	-1.31567
100533110	PALM2AKAP2	2.39124e-12	1.21178	9.94421e-06	0.987197
100857214	TUBA4AL	4.47127e-05	-0.838551	1.94311e-07	-0.891249
100857231	SLC5A6	1.13945e-19	-1.32977	1.1006e-30	-1.51731
100857237	MIF	2.64855e-29	1.50376	9.34188e-11	1.12332
100857289	TSR1	1.89305e-05	-0.876248	1.00543e-25	-1.25744
100857383	PNPO	2.4649e-06	-1.10995	3.5029e-15	-1.42358
100857481	METTL13	0.0498895	-0.777632	7.27177e-10	-1.08217
100857489	CDC6	5.2185e-07	-1.00946	4.19852e-48	-1.75557
100857569	CLC2DL4	0.00505903	1.55135	0.00309786	1.53274
100857605	RNF24	2.99065e-22	1.50547	7.93912e-25	1.54986
100857885	KIAA1549	0.000835308	0.903399	0.0116121	0.821711
100857958	PBXIP1	3.31752e-06	1.10288	3.91194e-24	1.63562
100857984	TMEM35B	3.47211e-05	1.55193	6.98413e-09	1.84904
100858042	YPEL4	0.00288463	1.22332	2.14044e-09	1.70992
100858130	CBARP	1.29547e-05	0.921241	1.37407e-10	1.05076
100858366	NOL6	3.69416e-16	-1.08092	1.94607e-51	-1.51076
100858607	H2BC32	4.81752e-18	1.81886	2.36682e-12	1.58877
100858625	CLMN	8.73954e-05	3.2347	0.000125019	3.08811
100858798	NMRK2	0.000252263	-1.33399	1.76492e-11	-1.90719
100858809	LOC100858809	3.80574e-21	-1.35785	4.9081e-30	-1.50863
100858879	TTYH1	4.35665e-09	1.05169	3.66306e-09	1.04452
100859181	PRKACA	0.00464252	3.53846	0.000280666	4.01107
100859283	PHLDA3	2.83359e-05	-1.22415	9.23609e-11	-1.55194
100859332	PPIL1	0.0196427	-0.823214	0.038236	-0.781777
100859604	FARSA	0.0135634	-0.750183	4.85172e-10	-0.9431
100859610	CREB3L1	4.80668e-178	2.10427	2.34106e-123	1.85015
100859696	LOC100859696	0.000142059	1.29056	5.23438e-15	1.89896
100859704	HCN3	8.63319e-05	1.3374	8.85067e-13	1.8403
100859737	LOC100859737	1.14729e-09	-0.873403	1.03679e-24	-1.05234
100859860	EHD4	0.000752728	-0.893623	1.08821e-09	-1.0944
101748332	CD164L2	0.0449387	0.890895	1.09304e-11	1.40037
101748357	LOC101748357	0.00155659	1.19848	3.98256e-11	1.70523
101748546	LOC101748546	0.00508558	0.994535	5.05482e-34	2.0688
101749170	LOC101749170	0.000900441	-1.01562	1.29751e-23	-1.74629
101749281	LOC101749281	0.0043053	-1.04435	7.18715e-10	-1.48873
101749719	LOC101749719	0.00412303	2.52304	4.22253e-09	3.99451
101750501	LOC101750501	5.86831e-06	1.63043	2.08561e-05	1.54268
101750777	RASSF1	0.0224363	0.951459	4.59781e-14	1.57989
101750875	INTS5	0.0163219	-0.824316	3.34585e-19	-1.33166
101750892	LOC101750892	1.78166e-06	3.4334	0.0423623	1.94744
101750922	SETD6	0.000808541	-0.854855	3.34063e-05	-0.896053
101751055	DAO	0.000130429	1.27284	0.0119276	1.04303
101751087	LOC101751087	0.000391807	2.01784	0.00038491	1.95521
101751402	PPP1R3G	1.78504e-13	1.24157	6.38686e-14	1.24205
101751655	LOC101751655	0.00766031	2.24091	1.71318e-07	3.34328
101751736	LOC101751736	4.01619e-07	5.61948	3.46177e-07	5.52115
101751749	PFAS	4.45708e-11	-1.06639	3.50623e-116	-2.34802
101751924	LOC101751924	0.00371525	-1.97353	0.0010854	-2.03742
107049003	RBM44	0.00437935	1.56932	6.75195e-09	2.30155
107049049	THUMPD1	0.0220766	-0.762559	7.39395e-35	-1.40842
107049063	POLR2J	4.22274e-05	-1.02136	2.8159e-05	-1.01324
107049207	SNRPD2	0.000493353	-0.835398	3.65772e-21	-1.20653
107049270	ANKRD13D	0.0241924	0.877842	0.0280563	0.847117
107049328	LOC107049328	0.0174829	4.62247	0.0480584	3.82792
107049486	NAA10	0.000531887	-0.767672	2.92898e-11	-0.904836
107050335	LOC107050335	0.00173793	1.21651	8.5695e-06	1.40263
107051197	LOC107051197	2.69496e-06	-1.08983	1.92192e-15	-1.39915
107051747	LOC107051747	0.0324201	4.51374	0.0351361	4.15472
107052463	LOC107052463	0.00295235	5.09438	0.00354417	4.79019
107052596	LOC107052596	4.00883e-06	1.84434	0.0395416	1.1976
107052739	RRS1	1.10226e-05	-1.04908	1.20817e-06	-1.07758
107052763	LOC107052763	0.000179557	1.80291	0.00329118	1.53213
107052867	LOC107052867	9.83055e-10	2.26068	1.30379e-21	3.07399
107052930	ZFP36L2	0.0342707	0.866442	6.42653e-77	2.48654
107053100	LOC107053100	0.000576747	-1.00409	4.59869e-07	-1.1543
107053172	IMP3	0.0180467	-0.884594	0.00186674	-0.935762
107053262	LOC107053262	0.000837128	5.09806	5.55046e-05	5.63807
107053318	LOC107053318	0.043683	1.25434	0.0015873	1.47163
107053389	LOC107053389	1.30636e-17	-2.62825	6.89884e-21	-2.86
107053412	LOC107053412	0.00173106	1.85087	4.17789e-11	2.90532
107053650	DDIT4	1.37937e-16	1.7319	4.8509e-24	1.96001
107053870	LOC107053870	1.60564e-20	-1.53795	1.60299e-13	-1.33511
107054443	PDE12	2.84546e-08	-1.04653	7.59451e-21	-1.33993
107054446	LOC107054446	8.62669e-06	2.07286	0.030192	1.36132
107054975	DGUOK	1.20655e-09	1.43078	9.66233e-09	1.3716
107055005	LOC107055005	0.00271682	-2.90184	0.00706541	-2.44562
107055055	LOC107055055	4.67949e-06	1.10976	6.64164e-52	2.17422
107055082	LOC107055082	0.0150218	1.15046	0.00195725	1.22692
107055321	STAP2	0.00160624	1.92259	2.08691e-08	2.67647
107055369	LRRC25	0.00828114	-1.15158	1.76178e-05	-1.41804
107055627	PWP2	0.000414722	-0.851855	7.30879e-15	-1.12329
107057197	LOC107057197	1.25425e-06	-1.34221	8.71059e-25	-2.1771
107057371	ANKRD39	0.00032549	1.73142	2.79566e-06	1.97415
107057413	LOC107057413	0.000864741	2.41398	7.78067e-14	4.11307
112530188	LOC112530188	0.0319386	-1.45653	0.0104397	-1.50852
112531854	LOC112531854	0.000158374	2.74416	2.44249e-05	2.8659
112532682	LOC112532682	0.0321549	1.62063	0.011989	1.66358
112532911	LOC112532911	0.0116695	2.63181	0.000287421	3.16295
112533364	LOC112533364	0.0317003	2.51516	0.0132634	2.5629
114977882	LOC114977882	0.0207346	0.96796	0.0106293	0.967785
121106434	LOC121106434	0.0270045	-1.75913	0.038191	-1.57225
121106462	H2BC31	1.66179e-14	2.08717	0.0484882	1.02223
121106529	FBL	3.63273e-41	-1.38481	3.76419e-77	-1.70376
121106554	LOC121106554	0.00660904	4.94528	0.000595671	5.54286
121106722	LOC121106722	0.00896912	-1.75004	0.00098983	-1.93388
121106742	LOC121106742	5.55787e-11	7.64944	8.27966e-13	8.13139
121106841	LOC121106841	0.016622	2.31953	0.000292173	2.84434
121107219	LOC121107219	9.90596e-05	-1.33259	0.00534259	-1.11461
121107275	LOC121107275	0.0128002	-1.0395	9.30159e-07	-1.38318
121107292	LOC121107292	0.0202076	1.52696	2.10671e-18	3.33856
121107351	LOC121107351	0.0115325	1.18366	0.0444097	1.04286
121107382	LOC121107382	0.0273197	-1.44607	0.00740203	-1.51673
121107630	LOC121107630	0.0378784	-1.47529	0.0254702	-1.43039
121107691	LOC121107691	3.0023e-08	-1.12375	1.42959e-19	-1.44594
121107791	LOC121107791	0.000255163	1.06356	5.10197e-19	1.62992
121108129	LOC121108129	1.70869e-23	1.49517	6.19316e-27	1.5542
121108196	LOC121108196	0.0043577	-0.905921	5.11861e-67	-2.25592
121108296	LOC121108296	0.00670583	2.68632	0.000287705	3.09413
121108514	LOC121108514	0.000321825	-5.30828	0.000127696	-5.36825
121108735	PKMYT1	0.000949179	-0.907855	1.19617e-13	-1.24666
121108872	LOC121108872	0.011201	-0.938029	4.77039e-16	-1.58373
121108908	WRAP53	0.0184836	-0.802387	1.01802e-11	-1.12537
121109031	LOC121109031	0.000217057	-1.25669	2.84168e-08	-1.53206
121109243	LOC121109243	1.15257e-05	1.44469	3.59036e-48	3.13647
121109244	LOC121109244	0.000463371	1.07329	5.74764e-08	1.27834
121109300	LOC121109300	0.00107717	5.04215	0.000851172	4.90541
121109443	LOC121109443	0.000136895	5.76107	3.6818e-05	5.91069
121109658	LOC121109658	0.00541333	-1.57056	3.33482e-08	-2.60782
121109868	LOC121109868	0.00736268	-3.90749	0.00133945	-4.97338
121110316	LOC121110316	0.00105914	4.9107	0.012389	3.87791
121110809	LOC121110809	0.0195194	2.48897	9.80886e-05	3.26915
121111038	LOC121111038	0.0100072	2.67887	0.0358919	2.23972
121111254	LOC121111254	0.030854	3.21654	0.000457223	4.18316
121111311	LOC121111311	2.17059e-18	2.10504	1.17972e-16	2.0144
121111474	LOC121111474	0.007403	1.72498	1.30511e-08	2.63352
121111689	LOC121111689	0.000319351	1.98237	2.91823e-11	2.88105
121111712	LOC121111712	0.0417	1.81296	1.13772e-05	2.71008
121113108	LOC121113108	1.25921e-06	1.3842	5.12753e-09	1.50598
121113126	LOC121113126	0.0414664	-0.875144	0.0398387	-0.84738
121113211	LOC121113211	0.0484781	1.61687	1.39655e-05	2.40718
121113327	LOC121113327	5.4752e-07	1.12956	2.77917e-21	1.54795
121113333	LOC121113333	6.44471e-05	1.34437	3.93583e-34	2.6652
124417314	LOC124417314	0.017886	4.3032	0.00204068	4.82507
124417340	LOC124417340	0.0444187	-1.17943	0.00212894	-1.37339
124417399	LOC124417399	0.000878798	-1.13617	2.28967e-06	-1.32042
124417409	CD55L	0.000289949	3.24371	0.00259657	2.75926
124417604	LOC124417604	0.0481091	3.87359	0.00627071	4.45404
124418402	LOC124418402	0.0494035	1.68156	1.64268e-05	2.50204
124418405	LOC124418405	0.000487956	1.0076	9.10332e-47	2.11325
373946	ITGA3	0.00559258	-0.740281	0.00451786	-0.733537
373965	CALD1	7.26014e-05	0.919429	7.49225e-05	0.906072
373969	DLX5	9.82831e-05	-1.97862	0.00100624	-1.68613
373980	LAMB2	2.81242e-10	1.25546	8.03478e-10	1.22748
374006	SAT1	4.63299e-08	1.32607	6.44474e-23	1.85502
374014	SPIN1L	3.46302e-06	0.939798	0.00175735	0.826476
374042	SOD2	0.000271612	-0.812053	4.1852e-13	-1.00231
374100	FLT1	0.00222695	0.841702	4.02615e-06	0.936492
374105	RIMBP2	0.00972756	1.65526	2.15215e-06	2.2581
374106	CDKN1B	0.0025673	0.987409	2.93122e-19	1.6244
374136	IL1RL1	3.6636e-11	2.6046	1.50222e-06	2.07829
374174	CAMK2B	0.019662	1.06412	4.20056e-05	1.30924
374175	CAMK2A	2.62107e-13	1.38973	5.29176e-31	1.81917
374198	APP	7.39916e-16	0.963357	4.02803e-48	1.24749
374201	PITX1	2.50275e-13	1.09218	2.92524e-36	1.4212
374251	TGFBR3	1.67768e-27	1.49454	0.0317224	0.790655
374260	CHEK1	0.00106886	-0.836525	2.88859e-71	-1.89337
378905	FAM53A	0.0443412	0.835435	0.0335109	0.821495
378919	TRIB2	7.14222e-41	1.33988	9.74236e-68	1.54883
386574	NFKB2	1.83592e-06	-0.908473	2.19552e-13	-1.05779
386583	MMP2	3.02148e-57	1.21703	3.67806e-62	1.24157
395088	ZMYND19	0.00542054	-0.932078	0.000114904	-1.02158
395090	TNFRSF8	7.10599e-05	-1.26623	9.37588e-08	-1.46104
395096	TNFRSF6B	0.00275335	-1.37252	0.0390952	-1.10456
395097	IGF2	1.15739e-19	1.53393	3.6124e-34	1.82492
395110	RGS3	2.09742e-25	1.32317	1.88591e-78	1.87602
395133	SGK1	0.00717345	0.951937	2.26224e-06	1.1488
395138	ST3GAL6	0.0481753	3.93493	0.000332283	5.43345
395142	ITGB5	7.33822e-17	0.876064	8.34367e-126	1.38536
395156	CRMP1	4.15822e-09	1.27716	1.093e-05	1.10553
395161	OAF	0.00109852	0.824743	7.24497e-06	0.888054
395185	SLC35B1	0.04259	-0.741193	0.00310324	-0.780622
395214	RGMA	1.18057e-06	1.12259	4.0356e-30	1.74776
395227	SULT1B1	0.00209604	1.13886	0.00472151	1.07107
395231	HOXA3	4.29693e-09	1.40318	3.01029e-15	1.63603
395234	INVS	4.30571e-05	0.895727	2.45955e-18	1.18565
395243	IRF9	0.0056867	-0.820645	9.32842e-11	-1.07716
395255	VEGFD	2.13694e-05	3.71892	4.01621e-14	5.69284
395279	MYH7B	8.0079e-10	3.45058	3.2722e-14	3.98395
395281	ID3	2.26311e-05	1.08175	7.59324e-05	1.03615
395290	HOXA7	0.0052753	0.734216	5.65513e-06	0.800373
395291	ROBO2	4.68993e-49	3.3737	7.26859e-30	2.76305
395298	SNRPN	0.0117047	-0.707949	1.85011e-33	-1.07847
395327	HOXA11	0.0164499	0.944709	0.0001704	1.07488
395346	BCO1	0.0387021	1.48622	0.0019122	1.73069
395347	MXRA8	1.11079e-13	0.987733	3.8665e-21	1.08507
395386	CLEC3B	0.0189509	4.05501	3.47469e-07	6.76061
395420	F13A1	8.85851e-05	4.77564	1.91294e-07	5.78394
395445	BOK	5.71802e-11	1.23365	0.000159806	0.969792
395466	CSPG5	7.90042e-06	1.01906	6.5784e-19	1.38219
395488	MARCO	0.00261269	1.31025	0.00157688	1.29806
395491	TWIST1	8.63737e-09	1.05884	1.32563e-35	1.54794
395496	SLC5A1	0.00749419	1.4717	2.13037e-09	2.27729
395538	C1QBP	9.66973e-06	-0.852612	3.44454e-16	-1.04712
395583	SPRY1	3.16839e-10	0.94532	7.34167e-28	1.18329
395584	SPRY2	1.58935e-22	1.22011	4.26525e-61	1.62686
395660	PRLR	0.000262793	2.37222	6.78163e-17	4.13557
395670	MEF2A	4.97576e-21	1.09085	2.18882e-36	1.2485
395689	ENO2	3.15814e-15	1.92347	1.498e-29	2.43672
395712	ABCB1	6.98609e-09	1.16925	3.15779e-19	1.44671
395719	TK1	1.2431e-06	-0.857999	4.7394e-29	-1.17777
395772	KRT7	0.000752728	-1.87422	0.000174549	-1.93811
395822	NEO1	5.06386e-05	-0.85708	1.95917e-08	-0.940292
395825	SEMA3A	0.00102864	4.70138	2.54269e-08	6.84268
395865	LEF1	3.15905e-19	1.20305	3.18961e-06	0.917264
395909	VEGFA	4.08411e-23	1.67403	3.84292e-50	2.17936
395948	HSPE1	0.00125949	-0.771608	1.81425e-06	-0.838048
395950	GBX2	7.01835e-09	-1.09845	4.64594e-44	-1.84043
395956	GLI2	4.88406e-05	0.881497	1.19638e-06	0.921662
396000	COL6A1	4.71349e-74	1.85551	7.26859e-30	1.38411
396023	DKK3	2.01574e-05	4.15333	7.76267e-12	5.87127
396029	ZEB1	2.169e-07	1.042	4.02793e-16	1.26638
396055	HOXA2	0.000527868	2.34708	0.000144464	2.40592
396057	STMN1	0.000231628	0.879642	3.53641e-05	0.898002
396084	ACTG2	3.51573e-36	3.82387	2.19579e-14	2.61519
396096	HOXA9	0.00298543	0.933709	0.000250961	0.979563
396111	RYR3	0.000131719	-2.03411	0.00012138	-1.95999
396116	MMP16	0.00437935	0.803301	1.09426e-158	2.22694
396130	SLC2A1	0.000561492	0.750927	6.75533e-05	0.764997
396133	FN1	4.33451e-10	1.25974	0.00217743	0.930061
396135	MST1	7.34243e-07	1.42382	1.58599e-09	1.5628
396168	ST6GALNAC1	1.48795e-06	1.53418	3.19859e-14	1.98469
396185	CEBPB	0.00166054	0.940304	2.62924e-44	1.94108
396186	BDNF	7.01166e-10	-1.0815	0.000175722	-0.888814
396225	ITGA8	3.05498e-08	1.10534	3.47778e-23	1.47084
396266	RARB	1.47633e-06	1.86547	0.0292478	1.21675
396287	HMOX1	0.000130913	0.819329	6.65989e-15	1.02114
396292	COL6A2	4.59924e-42	1.28648	6.19999e-20	1.06048
396318	GPR50	2.44359e-07	2.48747	5.29427e-05	2.08636
396323	VIP	8.79992e-23	-1.58039	8.8322e-25	-1.61514
396324	ACVR2A	9.22206e-22	1.1929	6.04251e-15	1.08006
396339	TGIF1	1.5298e-50	1.34036	7.46778e-71	1.47329
396340	COL3A1	3.761e-51	2.09576	1.07724e-20	1.53102
396341	CCND1	0.00081202	-0.75916	8.2223e-18	-0.987311
396353	NREP	3.25519e-62	2.33435	4.09499e-41	2.0097
396441	ELN	8.74295e-23	2.04098	1.90185e-09	1.48792
396474	LOX	1.38437e-38	7.54876	8.38734e-60	9.22966
396483	TIMP3	6.02309e-11	1.02763	1.29923e-52	1.56907
396533	GOT2	0.00712435	-0.741868	4.38787e-18	-1.01789
396537	NAT	0.00137894	3.28323	9.47515e-05	3.61852
396542	RFC2	0.0140551	-0.817104	1.56997e-23	-1.38704
396550	SCP2	1.21268e-53	1.24922	3.63066e-08	0.831872
403122	ST6GAL2	0.00913428	4.70726	0.000384489	5.54256
404774	SNTB1	1.20839e-30	4.64791	2.26407e-55	5.9859
415318	BBS4	7.83321e-06	1.02674	3.47986e-29	1.58783
415320	HEXA	6.57888e-05	0.778352	1.37195e-11	0.886771
415326	CPEB1	8.79836e-07	1.11532	0.000287421	0.977062
415360	DNAJA4	0.000396962	-0.929203	2.82477e-05	-0.967404
415380	OTUD7A	0.00533166	-1.47816	0.00797771	-1.37435
415384	MPHOSPH10	3.08815e-05	-0.864951	1.92342e-05	-0.860313
415467	EFL1	0.00111864	-0.784639	0.00197951	-0.765259
415496	AEN	9.23926e-12	-1.32733	1.86374e-08	-1.18516
415502	AKAP13	3.02308e-13	1.24799	9.51219e-25	1.49309
415509	ARRDC4	0.0274846	0.867342	4.76234e-38	1.87286
415515	ADAMTS17	2.13027e-09	1.7096	1.11866e-30	2.59837
415570	ADAMTS7	1.18517e-07	1.38259	1.12318e-08	1.41877
415609	WDR36	3.11885e-07	-0.999958	6.84511e-14	-1.16876
415612	PJA2	0.0104708	0.805068	7.69536e-07	0.950157
415646	CPNE2	1.85293e-49	2.43199	1.2375e-71	2.79307
415679	MTSS1L	1.78355e-05	0.974251	0.00146243	0.872619
415770	FAAP24	6.1554e-09	-1.09669	1.24756e-26	-1.51105
415797	CDH11	1.37425e-93	2.01495	4.26169e-21	1.25886
415816	KLHL36	0.0117893	0.789974	2.90731e-06	0.913666
415824	GINS2	7.7263e-09	-0.971483	3.35361e-42	-1.47496
415829	ZCCHC14	1.93411e-13	1.05108	1.97108e-12	1.02582
415848	GALNS	0.000489443	0.826764	3.50245e-08	0.935558
415850	CTU2	0.023927	-0.873505	3.19986e-14	-1.40081
415857	DBNDD1	7.1364e-05	1.14293	0.00208552	1.01311
415863	NIP7	3.43436e-17	-1.25998	4.83699e-41	-1.64597
415897	GNL3	0.00783693	-0.771396	2.71414e-12	-1.00927
415927	TRAIP	0.0126707	-0.763835	1.48971e-09	-0.959905
415984	WNK2	0.00196926	4.94507	0.00127799	4.85931
415986	NINJ1	8.93403e-10	1.16171	7.22961e-41	1.75205
415987	CARD19	2.34198e-09	0.987287	0.00532923	0.782337
415990	BICD2	4.02782e-18	0.957781	3.08939e-57	1.24708
416037	CHCHD4	0.0001599	-0.992716	5.0628e-06	-1.05024
416080	ADAMTS9	4.07601e-07	1.17816	1.4515e-10	1.30393
416096	SHQ1	5.28693e-09	-1.04046	7.62274e-07	-0.961502
416156	C1QTNF2	1.7446e-05	1.78409	5.87388e-06	1.80095
416183	HSPA9	0.043421	-0.717842	4.34189e-10	-0.916768
416218	NHP2	0.000950422	-0.887074	0.000135276	-0.911506
416228	NOP16	5.26634e-12	-1.14368	8.34396e-15	-1.20086
416276	TCOF1	0.000356576	-0.778144	6.27303e-24	-1.07931
416306	FBXL21	3.81067e-05	0.852621	4.35089e-15	1.05218
416307	IL9	0.0400012	4.08924	0.0105844	4.38211
416327	SLC22A4	2.96064e-39	2.00905	5.09392e-45	2.10248
416328	SLC22A5	0.00792737	1.64584	6.95798e-06	2.14266
416332	KIF3A	3.50276e-05	0.891499	6.68569e-25	1.27366
416343	NR3C1	0.0184662	0.781208	1.38115e-12	1.06832
416416	RSL1D1	5.54678e-10	-1.05045	2.02647e-19	-1.24126
416455	C7orf50	0.001339	-0.955958	9.98988e-11	-1.26064
416457	GPER1	0.0172557	1.05273	0.000257991	1.20685
416490	ARPC1B	4.77028e-09	0.994634	1.39257e-08	0.975113
416494	CPSF4	1.51239e-05	-0.871059	2.37445e-15	-1.07581
416509	TOM1L2	0.000176666	0.83776	4.13963e-14	1.04693
416545	TBL3	2.22289e-09	-0.973399	3.89383e-18	-1.1303
416610	TMC7	0.000564197	4.41881	0.00547033	3.64122
416661	UBALD1	1.04519e-16	1.52983	6.03833e-22	1.66209
416678	UBE2H	1.92902e-84	1.39898	5.39108e-187	1.79
416745	COQ8A	4.06361e-82	1.67015	1.09054e-37	1.319
416755	LOC416755	3.27365e-13	0.928821	1.73259e-91	1.49154
416793	FBRSL1	1.36056e-09	0.872163	1.63411e-07	0.83078
416813	DHX37	2.86225e-14	-0.978702	1.51324e-30	-1.17134
416887	WSCD2	0.0178939	3.56711	0.000488731	4.39066
416920	KREMEN1	2.83365e-37	2.16203	4.40652e-56	2.49654
416971	MLEC	7.2093e-06	-0.918106	4.25627e-08	-0.973726
416973	POP5	1.4868e-05	-1.10952	5.68113e-06	-1.11319
416990	PEBP1	0.000295381	-0.822012	1.16496e-69	-1.65212
416992	DDX54	5.50405e-05	-0.901678	0.00162947	-0.828091
417012	HORMAD2	1.38466e-09	-2.69067	0.0016906	-1.5668
417031	PLBD2	0.000478941	0.997275	2.31404e-07	1.14717
417128	NACC2	2.27101e-05	-0.918401	0.000165391	-0.872508
417134	PMPCA	0.0218675	-0.725451	1.72772e-06	-0.834603
417139	FAM69B	0.00277912	2.26554	0.000926985	2.31395
417143	RXRA	8.26357e-12	1.04065	2.20115e-31	1.32733
417156	SURF2	0.00605726	-0.951125	0.0364504	-0.852158
417160	SURF6	0.000396962	-0.9112	0.00412343	-0.841833
417171	NTNG2	5.46878e-10	-1.93479	1.44508e-12	-2.11118
417379	CCDC57	0.00159793	1.12193	0.00113073	1.10699
417385	NOTUM	1.21921e-17	1.73261	1.04326e-10	1.45795
417395	HLF	1.78458e-86	1.82558	1.05858e-103	1.93385
417437	WIPI1	1.03285e-39	1.64432	8.71951e-64	1.92367
417440	ABCA8	0.00653737	-1.01433	5.54586e-09	-1.41365
417453	DNAI2	0.000347118	4.00963	0.0303912	2.75828
417454	CCDC137	3.58399e-31	-1.69284	1.10942e-39	-1.84831
417463	POM121C	0.0285717	-0.706171	1.88482e-13	-0.920301
417491	MYBBP1A	4.18232e-13	-1.24981	1.62291e-48	-1.90055
417520	POR	4.06928e-28	1.21499	1.90036e-18	1.088
417541	CCT6A	0.0020361	-0.763298	1.20746e-20	-1.05922
417603	TRPV2	2.83142e-08	1.17749	6.13349e-22	1.55081
417627	PPM1E	0.00287228	0.830878	1.45221e-10	1.05063
417632	YPEL2	1.60045e-22	1.99359	2.25647e-55	2.76256
417653	AATF	9.35065e-11	-0.998049	2.54762e-36	-1.37902
417657	DUSP14	6.19999e-12	1.01136	6.41515e-29	1.25006
417705	HBP1	1.37978e-30	1.54602	3.37726e-89	2.20331
417712	KMT2E	6.65825e-07	1.03053	5.45459e-15	1.24975
417722	FAM185A	0.0209007	0.830118	0.00085528	0.893729
417779	DOCK4	0.0090116	1.02833	1.73818e-06	1.28942
417787	PDZRN4	0.00769344	1.42665	0.000188256	1.63221
417793	PRICKLE1	7.02474e-24	1.43003	5.38098e-25	1.44138
417831	WIF1	3.75856e-09	1.39186	3.93058e-47	2.38357
417842	SLC35E3	0.000582029	-0.825261	7.42501e-35	-1.35254
417846	CCT2	5.45428e-08	-0.898205	5.61795e-38	-1.2886
417855	ZFC3H1	0.00178823	0.799334	2.03841e-10	0.971853
417878	CCDC59	0.00587593	-0.869738	2.79495e-06	-1.01929
417880	TMTC2	1.07075e-17	1.3013	1.81838e-16	1.26702
417891	LUM	3.90891e-139	2.658	2.35249e-140	2.66459
417901	PLXNC1	0.0204292	0.91632	5.12741e-16	1.50462
417914	NTN4	2.22007e-11	-0.87268	0.00114928	-0.729467
417916	SNRPF	9.93551e-05	-0.858604	3.25013e-16	-1.12033
417933	UTP20	1.47697e-06	-1.08379	3.28626e-18	-1.43975
417947	H2AC39	8.66535e-22	2.2752	3.0959e-12	1.82427
417948	H1-010	1.11046e-09	1.15392	4.2425e-05	0.973323
417954	H1-01	2.08087e-99	2.29516	1.0259e-102	2.31953
417955	H2AC33	4.969e-07	1.51366	1.11982e-09	1.6623
417956	H2BC36	6.871e-13	1.95034	2.9371e-06	1.49116
417957	H2BC35	6.06949e-07	1.75733	1.15255e-07	1.79075
417963	FAM234B	0.0012579	0.947734	8.9611e-14	1.31713
417981	CYP2D6	1.21297e-10	1.27811	4.80915e-41	1.92713
417986	SNU13	0.0205229	-0.919818	2.10627e-07	-1.22905
418013	MGAT3	0.00292121	0.816282	1.6265e-27	1.30791
418037	NOL12	0.00012191	-0.987981	0.000959868	-0.918722
418066	PWP1	1.47378e-07	-0.930362	4.02793e-16	-1.09954
418071	POLR3B	0.0174132	-0.755646	1.40475e-08	-0.933358
418093	NUP37	4.34334e-10	-1.00103	1.94138e-25	-1.26222
418110	KDM7A	1.89434e-07	1.17346	3.55018e-46	2.04526
418131	YARS2	0.00126286	-0.886773	0.00131294	-0.868933
418176	DERA	0.0090116	-0.959135	3.36462e-15	-1.5985
418209	LOC418209	0.00267617	2.42405	4.86688e-05	2.84913
418217	STK38L	8.75764e-29	1.43553	5.73296e-22	1.32063
418247	PFKFB3	2.99174e-41	1.72598	3.06473e-173	2.88794
418277	NOP2	1.41264e-17	-0.989149	1.19369e-61	-1.36745
418292	EMG1	2.35571e-12	-1.43415	3.26533e-25	-1.85851
418326	POLQ	4.48549e-08	-1.46641	1.17625e-12	-1.72271
418486	CCT8	0.00654528	-0.818292	1.03141e-18	-1.23511
418526	BACE2	2.86109e-05	0.823364	1.85621e-12	0.95694
418540	WDR4	1.69927e-17	-1.21581	3.12223e-23	-1.31102
418556	KDM6A	0.00205263	0.83406	9.57075e-26	1.31213
418559	EFHC2	0.00326343	1.82276	0.000206599	2.00559
418582	PRRG1	7.28163e-12	1.20995	1.17001e-12	1.2212
418632	GPM6B	5.25288e-10	1.0984	0.00038491	0.885907
418665	P2RY8	0.0117039	3.58584	0.00046016	4.2558
418692	MGAT4A	0.00175938	0.946052	4.32539e-24	1.59201
418775	CLYBL	5.30677e-10	2.76141	3.12521e-13	3.05007
418802	HSPA14	0.0251196	-0.754324	7.8169e-10	-0.975964
418815	LMO7	0.000989946	-0.843645	3.8383e-12	-1.07569
418903	DCLK1	0.0451031	3.70448	1.26883e-06	6.4607
418917	HSPH1	1.5887e-08	-1.23631	7.81423e-20	-1.59346
418943	TNFRSF19	2.60967e-07	3.49934	1.6826e-15	4.81623
418951	EEF1AKMT1	0.00713259	-0.897662	4.84571e-08	-1.1471
418962	ARHGAP20	7.26638e-08	5.82125	3.82695e-09	6.14533
419017	PRSS23	1.59265e-32	-1.85806	1.25847e-26	-1.72473
419020	RAB30	1.0615e-09	0.980525	9.17009e-99	1.83313
419052	PGM2L1	9.09322e-06	0.857291	1.25955e-31	1.23349
419080	LOC419080	0.0164619	4.52066	0.000278412	5.69676
419085	MYO7A	0.00706356	4.43639	9.08307e-06	6.08881
419087	ACER3	1.12394e-13	1.07469	5.0894e-15	1.09243
419111	ITIH5	4.75652e-15	4.41859	2.82436e-28	5.79274
419121	GGT7	0.0298613	1.05555	5.07018e-12	1.76798
419139	UQCC1	0.00913095	-0.752445	7.32709e-06	-0.839216
419141	MMP24	0.00697795	1.01391	3.99234e-12	1.51535
419184	SDC4	3.04937e-22	1.42498	1.43324e-128	2.59354
419248	PCMTD2	1.28582e-06	0.980336	6.84687e-47	1.64632
419308	DDX27	1.17839e-05	-0.759805	1.69882e-21	-0.940098
419318	RAB22A	0.000124198	0.882471	0.00879435	0.788471
419327	TFAP2C	0.0071377	0.815812	5.46774e-27	1.36076
419407	MMP23A	1.38512e-10	1.95323	2.87645e-17	2.31276
419412	ATAD3B	1.09086e-09	-0.980368	3.75188e-35	-1.36599
419485	PLOD1	6.09068e-244	1.80722	1.57974e-149	1.54283
419522	BNIP3L	7.51735e-06	0.821707	8.44624e-30	1.13403
419549	ZNF593	0.00418285	1.03753	9.87425e-19	1.77316
419561	CTPS1	0.0204292	-0.718533	6.48883e-17	-0.988219
419613	RSPO1	1.4018e-12	8.5585	7.65513e-16	9.46109
419694	IFNLR1	0.00418285	-1.05432	0.00292295	-1.03738
419711	EI24	0.00454536	-0.732304	1.0223e-14	-0.935095
419718	ST3GAL4	2.045e-05	1.04448	3.05967e-11	1.25628
419752	ARHGEF12	0.00177978	0.764155	0.0212013	0.714851
419798	DIXDC1	1.08879e-34	2.27457	6.76548e-23	1.94869
419837	SLC41A1	8.70885e-41	1.22032	5.40838e-95	1.54916
419865	WDR77	3.7774e-10	-0.936427	7.94753e-17	-1.03932
419943	FTSJ3	2.05168e-11	-0.919009	5.99745e-32	-1.15486
419950	MRC2	9.44777e-08	0.850786	7.4015e-09	0.864923
419954	MAP3K3	0.000131989	0.807353	1.91518e-10	0.926557
419980	PHB	2.76969e-07	-0.813687	1.97282e-08	-0.826845
420023	EZH1	0.0157876	0.832664	0.00022404	0.917233
420051	CTXN1	4.07155e-17	1.27141	3.53884e-09	1.07144
420120	COMP	0.000149228	1.7728	3.71136e-20	3.10862
420176	NCOA2	9.2102e-25	1.36411	2.23259e-19	1.26636
420183	RDH10	4.30271e-08	1.49636	7.50041e-55	2.92125
420203	RALYL	1.6777e-07	1.84434	6.72509e-13	2.22189
420214	CPNE3	0.0465783	0.737472	0.0139606	0.749429
420289	TRPS1	7.00546e-36	1.49246	2.50771e-69	1.82848
420299	RHPN1	0.00421914	0.831358	2.64555e-07	0.975868
420361	ENPP2	2.08301e-08	3.82631	1.32932e-22	5.87296
420392	CCDC13	0.0303946	1.16205	2.61272e-06	1.60946
420403	TNFRSF14	8.30514e-08	1.23557	0.0166255	0.89463
420418	DLEC1	2.03465e-05	-2.76043	0.00228586	-1.92834
420446	NOM1	0.0301514	-0.870172	1.15476e-08	-1.21455
420453	VIPR2	0.0163832	4.66195	0.00651014	4.76442
420475	SVIL	1.41828e-08	0.998289	6.98358e-15	1.1308
420476	KIAA1462	7.93285e-16	2.37087	1.48859e-15	2.33308
420478	MTPAP	0.026974	-0.758036	8.85457e-08	-0.935943
420490	PDSS1	0.00588031	-0.933053	2.42494e-07	-1.17056
420524	RSU1	8.26073e-31	1.14017	4.34476e-72	1.42903
420537	ADAM22	0.0111895	4.02579	0.000345694	4.85322
420599	HDAC9	6.56652e-06	0.999604	2.33537e-32	1.57146
420624	CYCS	0.000766281	-0.790449	1.4516e-12	-0.976329
420642	GALNT15	0.0198485	4.09353	0.00716153	4.23032
420661	RBMS3	0.000289942	0.911921	8.7904e-08	1.03075
420686	MRPL3	0.0483199	-0.710964	2.46888e-10	-0.911589
420703	CDCP1	3.06322e-05	2.64471	0.00494394	2.00967
420739	KIAA0895	4.64525e-12	1.23583	4.40977e-19	1.39575
420829	KDM1B	4.77128e-08	0.978096	1.61723e-22	1.2432
420839	JARID2	2.74386e-09	1.28586	1.4149e-42	2.07352
420841	MYLIP	0.0301514	3.80758	6.61194e-07	6.47447
420856	HIVEP1	3.90544e-05	0.973487	3.96474e-52	1.8741
420886	NQO2	0.0192571	1.11959	0.0381714	1.02919
420971	SLC6A19	0.00802898	4.37067	2.0681e-05	5.86052
421002	CARMIL1	1.23865e-08	0.874523	0.00107149	0.755925
421009	ZNF516	6.69531e-08	1.11074	1.33529e-05	1.00656
421037	TUBB6	3.77671e-10	-0.913409	8.74423e-20	-1.04672
421061	COLEC12	2.01556e-27	1.46216	0.00364361	0.843616
421064	GREB1L	0.00125055	1.0137	1.73814e-10	1.33757
421086	TAF4B	0.0117912	-1.31013	4.77632e-09	-2.09598
421114	PCMTD1	4.68775e-31	1.77483	6.7329e-60	2.21831
421116	RB1CC1	3.40794e-14	1.19338	1.05548e-14	1.19599
421168	KDM5B	1.32994e-19	1.172	0.00398787	0.786534
421265	FBXO48	5.0302e-06	1.42847	1.80179e-09	1.63335
421295	WDR43	9.68445e-05	-0.83153	2.51121e-17	-1.07972
421310	THUMPD2	0.00174952	-1.11246	0.000203667	-1.16683
421351	LYPLAL1	0.00949547	-1.12942	8.76376e-07	-1.51458
421353	RRP15	0.00639239	-0.957886	0.000278412	-1.03526
421416	FOSL2	1.03942e-37	1.03636	8.50833e-08	0.780112
421422	DAAM2	6.67478e-06	0.93707	1.93432e-18	1.22006
421428	GLO1	8.83595e-05	0.824034	2.51749e-07	0.880514
421449	GTPBP2	3.12016e-33	1.59124	4.89583e-46	1.75728
421505	EXO1	0.0134289	-0.759539	2.95047e-36	-1.35108
421586	TCP1	0.000227638	-0.851896	6.83986e-22	-1.2166
421600	PRRG4	0.00786297	1.24759	0.00680432	1.21241
421618	ADGB	0.00185099	4.659	1.59384e-10	7.85695
421620	STXBP5	4.4986e-19	1.31042	1.39157e-13	1.18608
421621	SASH1	2.43575e-18	1.17672	2.86231e-09	0.991349
421642	FBXO5	2.74653e-10	-1.06864	1.91445e-06	-0.941326
421668	FUCA2	4.19195e-07	0.973501	4.34189e-10	1.04426
421696	SLC2A12	0.00418285	-1.5456	1.85918e-05	-1.94553
421756	CDK19	1.48663e-34	1.27332	9.22263e-44	1.35342
421769	FOXO3	5.75002e-31	2.46101	3.67948e-74	3.44271
421816	PM20D2	3.68212e-08	-1.82499	4.19443e-07	-1.68668
421817	PNRC1	2.55833e-106	1.98174	1.79105e-116	2.04301
421828	ZNF292	0.0120406	0.843316	1.46429e-14	1.24294
421906	FBXO25	1.09269e-15	1.42764	9.17371e-21	1.54216
421935	LOC421935	1.51133e-05	3.24018	7.48379e-05	2.96831
421937	ODC	3.93242e-09	-0.918359	0.0396027	-0.710505
421954	NT5C1B	0.0323672	0.790439	4.80488e-27	1.38865
422016	NCOA1	8.29873e-09	0.989658	7.2426e-27	1.29615
422017	ZNF395	1.3476e-25	1.2437	5.37308e-41	1.41122
422026	KIF13B	2.00989e-06	0.995228	3.57167e-22	1.3583
422140	UTP14A	0.00399686	-0.768145	0.00430324	-0.755244
422149	LPAR4	0.0497428	4.29061	0.00105526	5.63131
422150	LOC422150	4.27031e-07	1.40313	0.000110084	1.21206
422162	OPHN1	3.36655e-07	0.991155	9.18888e-09	1.02699
422190	TIMM8A	1.51598e-13	-1.08297	3.23266e-17	-1.14323
422197	MPP1	3.8372e-10	0.99226	0.000441782	0.819981
422202	GCNA	0.000463371	-0.913933	1.49744e-19	-1.36601
422234	GPC4	1.18963e-06	-0.967345	5.17097e-05	-0.899524
422347	IRS4	1.14399e-05	0.830238	8.79092e-07	0.848068
422358	SMARCA1	7.47445e-09	0.856446	2.80151e-33	1.11536
422363	MCTS1	2.3336e-05	-0.833565	5.76423e-19	-1.07376
422375	LONRF3	1.05942e-39	-2.28001	6.0406e-10	-1.32738
422400	TMEM131L	2.19913e-17	1.1934	1.41947e-22	1.2736
422440	NAA15	0.0283157	-0.845845	2.73587e-07	-1.09599
422454	INPP4B	0.00358488	1.47309	7.65244e-06	1.79691
422484	FHDC1	0.0407538	0.768197	0.000324962	0.854799
422488	CSGALNACT1	0.00809581	1.78594	1.9359e-06	2.4495
422502	JADE1	1.01462e-06	-0.967359	3.01398e-13	-1.1293
422512	CCNG2	7.97415e-14	1.1215	4.18309e-41	1.50853
422531	DKK2	0.0313982	2.89117	0.00989891	3.02846
422565	FBXO8	0.000120787	1.10009	7.23217e-05	1.09312
422580	ANTXR2	2.49439e-33	1.26577	1.28375e-20	1.11453
422581	BMP3	2.68126e-22	-2.46908	6.27799e-45	-4.04058
422622	NOA1	0.00293321	-0.816606	6.75506e-07	-0.934023
422636	SHROOM3	0.0170202	0.901753	0.00812467	0.903307
422642	SDAD1	5.54678e-10	-1.03638	2.4362e-20	-1.24104
422665	SPATA5	0.000527745	-0.920015	0.00566623	-0.844434
422672	NDNF	3.21465e-25	1.13777	1.38958e-74	1.52362
422683	SEC24D	2.57776e-12	1.07605	4.48543e-16	1.14192
422685	PRSS12	0.000883953	1.48203	8.57235e-05	1.5699
422688	CAMK2D	1.2166e-08	1.18105	1.45727e-07	1.12696
422697	GAR1	4.45826e-08	-1.02592	2.08308e-14	-1.18015
422715	BDH2	0.000292493	0.942732	0.0016331	0.886821
422720	TLR3	0.000132718	-1.28226	5.28979e-06	-1.37341
422751	CHIC2	2.60696e-11	1.10056	4.45943e-22	1.29885
422846	LYAR	5.78029e-11	-1.1363	1.53382e-21	-1.36887
422889	ZFYVE28A	0.00678552	1.00431	1.71686e-23	1.85114
422894	C4orf48	0.00243601	-1.61597	5.38094e-07	-2.25522
422902	SLBP	0.00221502	-0.895795	2.59017e-21	-1.46303
422910	POLR1A	4.04889e-05	-1.04105	1.66536e-13	-1.35044
422930	EIF2AK3	2.2059e-22	1.12863	1.16925e-35	1.26632
422934	SMOX	6.82382e-104	3.44957	3.26542e-134	3.81827
422952	RAB11FIP5	2.18412e-05	0.830174	2.53554e-22	1.09497
422975	PRMT3	0.0126222	-0.837066	5.73296e-22	-1.42086
422980	ZDHHC13	0.015615	-0.768729	2.74577e-14	-1.07916
423068	SOX6	0.000296564	-1.48773	0.000311246	-1.43421
423095	SYT8	0.0358833	3.79669	0.000291806	5.19056
423097	MOB2	0.00017007	0.868009	2.37583e-11	1.04428
423110	LOC423110	2.34644e-05	0.848643	2.82716e-07	0.888872
423148	CD59	0.0349201	0.700031	2.87703e-19	0.976637
423192	ATG13	2.5111e-25	1.04972	8.05388e-54	1.25868
423209	CHAC1	5.54875e-98	2.312	2.1175e-06	1.01016
423252	ZFYVE1	1.80302e-14	1.21805	1.26678e-13	1.18958
423290	RASGRP1	0.0463585	-0.796858	7.97704e-06	-0.977163
423314	AKAP6	0.000897078	-1.24774	0.00587393	-1.11483
423355	FCF1	0.00259497	-0.820112	2.83779e-05	-0.883445
423408	RPS6KA5	1.76401e-06	0.973698	6.48883e-17	1.21825
423409	C14orf159	0.000391936	1.77689	0.000452042	1.7127
423429	DDX24	3.02293e-07	-1.08146	6.63785e-11	-1.19492
423463	HSP90AA1	0.000238373	-0.967549	5.69672e-09	-1.14568
423508	MTHFD1	0.000794716	-0.920473	7.83486e-09	-1.11237
423532	DAAM1	0.000543275	1.03634	9.12979e-11	1.34523
423599	LRFN5	0.029305	4.11049	0.00380533	4.64433
423647	DNAJC12	0.00364622	1.26704	0.00423723	1.21728
423684	MYPN	0.0177882	-2.14194	0.00748195	-2.17315
423693	LOC423693	7.25617e-14	-1.25736	1.68852e-16	-1.31281
423704	P4HA1	6.87909e-49	1.20202	8.34751e-17	0.940046
423741	CHCHD1	0.0447174	-0.822328	0.00127838	-0.908856
423750	HELLS	0.00048163	-0.963724	7.84804e-24	-1.56989
423755	NOLC1	3.03246e-13	-1.07821	2.44642e-35	-1.40126
423760	PSD	0.048567	-1.09337	0.00065422	-1.34016
423775	ANTXRL	9.01767e-12	1.06224	2.42645e-19	1.19646
423778	MAPK8	2.82727e-06	1.12244	3.84264e-08	1.18841
423784	C10orf71	1.17797e-06	2.03944	4.39891e-54	4.59069
423816	CPEB3	9.44197e-06	1.3134	0.000509866	1.15372
423834	HPSE2	0.0288806	4.32428	0.0373683	3.90947
423845	RRP12	0.000305299	-0.733289	1.08486e-83	-1.31244
423848	PPRC1	2.60941e-26	-1.02113	1.52934e-43	-1.14799
423867	WBP1L	1.08807e-50	1.50063	7.80544e-20	1.15031
423874	PDCD11	1.43353e-06	-1.0462	4.96801e-24	-1.49988
423888	MXI1	9.05522e-08	1.09891	3.75147e-18	1.37447
423895	GPAM	6.36857e-06	-1.06812	4.51262e-06	-1.05753
423921	SLC18A2	0.00207553	3.48677	0.00160604	3.39004
423923	EMX2	2.34612e-09	1.23674	8.57805e-15	1.40401
423951	CPXM2	0.0303113	2.83691	0.000303232	3.73661
424026	ARL4C	1.72326e-54	1.14154	4.38314e-75	1.23534
424059	HSPD1	4.23762e-07	-1.0385	1.858e-16	-1.28642
424087	NOP58	7.12612e-08	-0.873998	6.33782e-09	-0.887741
424109	LOC424109	1.05606e-10	-1.04349	2.70295e-43	-1.55942
424150	METAP1D	0.0100072	-1.36718	0.000229738	-1.6105
424165	BBS5	1.41457e-15	1.10434	0.00267998	0.795337
424186	FAP	2.35023e-11	1.29075	2.31292e-05	1.0388
424232	TMEM177	0.0241488	-0.803077	1.39018e-07	-1.01848
424251	HACD2	0.000535195	-0.828328	1.03437e-40	-1.47146
424277	CCDC93	4.7255e-19	-1.01835	1.81036e-20	-1.02966
424278	DDX18	1.97311e-48	-1.40649	1.68194e-79	-1.64789
424325	ACVR1C	0.0338253	1.76098	2.7491e-05	2.50918
424375	PACS2	0.000667176	0.803261	4.78418e-19	1.08702
424399	FIRRM	0.0153225	-0.829381	8.17251e-08	-1.05604
424400	METTL18	5.7435e-13	-1.53259	3.90394e-14	-1.56032
424447	COLGALT2	2.09586e-07	1.00197	2.7222e-40	1.57282
424512	ZNF326	0.0101409	-0.815211	3.93801e-06	-0.948038
424535	CTBS	2.47531e-07	0.96491	2.1107e-25	1.30137
424537	SPATA1	6.72412e-06	1.2137	9.92401e-13	1.50839
424559	CFAP57	0.00389647	3.41858	0.00410143	3.24334
424594	MUTYH	0.00664691	-1.01347	1.48292e-20	-1.96427
424640	ORC1	0.00029251	-1.00534	1.78964e-21	-1.60707
424673	JUN	0.00115349	0.83042	2.02439e-71	1.75361
424697	AK4	7.42031e-07	0.919294	5.85316e-35	1.35841
424699	LEPROT	0.011798	0.751247	2.69456e-05	0.828058
424704	IL23R	8.26422e-05	-1.11829	2.30412e-27	-2.12471
424758	PLEKHB2	1.15575e-12	0.891975	5.0829e-88	1.39896
424763	KLHL24	1.63291e-13	1.19616	1.51769e-11	1.13897
424803	DOCK10	0.02534	1.75255	0.0286401	1.63551
424812	FARSB	1.22141e-09	-0.989905	3.86761e-31	-1.33622
424889	NCBP2	0.00259497	-0.895419	1.6215e-10	-1.17567
424897	LSG1	0.000193184	-0.86292	3.28919e-06	-0.911006
424947	ABCC5	0.000932203	0.924855	1.05241e-16	1.34183
425009	NMD3	3.61994e-14	-1.15378	1.24463e-15	-1.1747
425052	TCP11X2	3.50039e-41	1.52511	8.40931e-53	1.64114
425097	CCDC86	1.24807e-06	-0.990266	4.6994e-11	-1.11165
425225	RRP8	0.00251804	-0.871067	0.000182529	-0.911803
425353	DYSF	2.83422e-06	0.880488	3.51882e-08	0.91917
425507	CMKLR1	1.15718e-11	1.91744	3.67197e-06	1.51479
425567	POP1	0.00476233	-0.878944	3.72321e-08	-1.09709
425592	FCRL4	0.000490953	1.32554	0.00159017	1.23277
425610	AAMDC	0.00562073	0.991056	1.95648e-10	1.38682
425626	TWNK	7.69866e-45	-1.36703	1.32133e-65	-1.5367
425734	HEATR1	5.22198e-05	-1.01672	1.40867e-25	-1.61399
425829	TET3	0.000304098	0.918449	2.73865e-08	1.05634
425976	BCAN	3.80417e-10	-0.906458	3.37402e-16	-0.991657
426008	SLC27A1	0.038757	0.962699	1.4289e-07	1.36426
426038	ABCF2	6.87459e-07	-0.869157	3.08843e-16	-1.02972
426152	UTP15	0.0038383	-0.910818	1.40956e-05	-1.02814
426163	ADGRB2	0.0126896	2.26252	6.31749e-07	3.38656
426196	FAM114A1	0.000185022	0.875028	6.10449e-20	1.21614
426250	SLC20A1	8.02795e-49	-1.10613	1.95607e-162	-1.56931
426296	FAM136A	0.00306328	-0.868286	2.31162e-05	-0.953874
426392	TMEM126A	0.0131664	-0.872446	2.67413e-08	-1.14744
426398	THOP1	2.82109e-22	-1.03772	4.79089e-65	-1.37389
426496	CREBL2	0.000861577	1.13261	3.404e-19	1.8526
426574	NOP56	2.076e-12	-1.15647	7.10721e-39	-1.61397
426609	NAT10	1.7482e-15	-1.25829	5.18452e-40	-1.69027
426765	APCDD1	3.72105e-19	1.42502	1.42524e-11	1.22131
426796	SNCAIP	0.000318015	1.04134	0.0364145	0.857763
426846	LIPG	1.47956e-11	0.977583	5.12236e-22	1.12845
426921	DUSP26	0.0359113	4.21408	4.24873e-05	6.28626
426924	MAK16	1.24138e-09	-1.03546	7.63445e-18	-1.20571
426986	MAPK8IP3	4.01384e-30	1.48784	2.5155e-66	1.91966
427008	CRYM	6.52041e-13	1.29245	3.8323e-07	1.08988
427105	POLR3G	0.0358213	4.34904	0.00589398	4.84029
427107	ARRDC3	3.45252e-22	1.79108	1.29923e-52	2.4208
427113	MCTP1	0.0423595	0.798974	0.00152258	0.869637
427122	ERAP1	0.0121753	-0.879741	1.11858e-05	-1.03815
427157	DIMT1	0.000379623	-1.01901	3.98572e-06	-1.1127
427182	JMY	2.6907e-11	1.03579	8.70124e-47	1.49922
427211	IQGAP2	2.39607e-06	1.02682	3.28268e-06	1.00866
427216	MRPS27	0.00709476	-0.873487	2.00709e-13	-1.28612
427222	RCL1	0.0293627	-0.868086	9.46306e-07	-1.12544
427301	SLC44A1	0.045048	0.900896	3.66028e-11	1.40987
427317	DHFR	0.026658	-0.933854	3.9583e-21	-1.85465
427333	PTBP3	1.24012e-29	1.67753	5.4105e-10	1.20177
427350	PUM3	0.00221121	-0.888523	7.9296e-11	-1.16503
427429	AMACR	1.12803e-05	-1.02299	9.16909e-15	-1.33534
427433	BRIX1	1.35195e-07	-0.961327	4.87103e-24	-1.29246
427467	AOPEP	1.17337e-31	1.14248	1.87602e-23	1.06015
427605	PSD2	0.0122257	1.88847	0.000183435	2.28366
427625	SH3PXD2B	7.98873e-32	1.36176	3.90938e-19	1.17878
427666	C1QTNF8	0.0262018	4.13265	2.43473e-08	7.59663
427790	MYOCD	3.67535e-26	-1.7884	4.18923e-16	-1.49614
427886	H2BC38	4.6243e-16	2.43328	6.09219e-15	2.345
427898	FAM109B	4.05617e-46	1.32069	4.89077e-122	1.77238
427908	C1QTNF6	0.0489338	3.51077	0.000711567	4.69936
427952	WDR3	0.000111776	-0.803728	3.82022e-17	-1.02592
427977	GART-B	0.0382891	-1.35051	1.77354e-05	-2.01511
428007	DHRSX	8.16119e-07	1.28211	1.41427e-06	1.24975
428048	FBXL3	0.000663667	0.948602	1.88671e-17	1.38351
428164	PLTP	0.00944139	1.38251	0.0480305	1.17626
428190	CLCNKB	0.0173383	-1.11778	3.85732e-11	-1.95227
428341	FUT6	0.014025	-2.20372	8.30631e-06	-4.08459
428354	KDM4B	8.74371e-08	0.988225	4.06958e-13	1.10641
428385	ASAP1	1.01669e-05	0.926194	1.47549e-20	1.25044
428441	KAT2B	1.75755e-16	1.11421	3.78941e-61	1.60023
428585	IRF2BP2	2.41738e-21	1.64131	1.18384e-36	1.96825
428589	RHOU	1.05097e-08	-2.94565	0.0311749	-1.3547
428703	FOXO4	1.43251e-06	0.861459	4.71656e-35	1.23608
428725	PPID	2.45961e-07	-0.925753	8.91678e-20	-1.15974
428806	CCT7	1.07967e-06	-0.809018	2.14728e-40	-1.15733
428842	OLFML1	1.32004e-07	3.19288	0.000568576	2.34498
428871	PLA2G4F	0.0373437	3.95407	5.11932e-07	6.88257
428932	GPR137C	4.77038e-13	1.57272	3.31517e-34	2.17856
428956	ZNF488	0.00869548	2.9248	0.00253473	3.03858
428974	PDZD7	0.00357087	1.20546	0.00160281	1.20981
429129	SPSB4	0.000152177	-1.1453	3.86376e-07	-1.29599
429269	MKNK2	2.52868e-05	1.08225	4.76234e-38	1.96718
429400	HOXC12	3.78056e-05	1.27497	6.20093e-06	1.30654
429678	SLC25A22	0.0014146	-0.856849	4.49352e-10	-1.06514
429784	SOST	0.00533114	4.43967	0.000227434	5.15287
429810	RCC1	1.47664e-16	-1.21606	1.94365e-32	-1.48869
429941	ISLR2	0.00189548	5.25488	0.000183435	5.76007
430027	MYO5C	0.00163617	4.09984	6.77276e-05	4.66224
430433	LOC430433	1.06175e-11	1.24027	0.000624844	0.928117
430463	KCNS2	0.000293195	5.02975	3.35287e-09	7.19269
430610	DOK4	0.000186669	0.988328	0.00185609	0.91327
431059	MEF2D	7.71154e-06	0.96467	2.59907e-13	1.1636
431066	PNPLA2	0.0478248	0.73015	2.90097e-53	1.43968
431092	LOC431092	6.51601e-11	-1.91452	1.24101e-16	-2.26414
431656	ATP8B4	2.58846e-05	0.963309	0.0175954	0.805909
432368	SNAI2	8.92808e-11	1.65029	3.77636e-18	1.94826
497270	EPGN	0.0269403	1.91974	0.0480305	1.7009
768444	CACNA2D1	9.39491e-16	1.66827	1.32698e-10	1.45397
768449	F2RL2	2.14542e-78	1.99548	5.01034e-30	1.45792
768655	PIM3	1.71969e-69	2.1531	1.19483e-150	2.87024
768688	SMOC1	0.0241924	-0.924642	0.00520056	-0.958834
768898	DDX21	2.76668e-06	-0.918665	1.99365e-21	-1.22187
769039	HES1	3.82272e-19	1.8364	2.81124e-18	1.79464
769066	TP53INP2	9.87353e-58	1.32509	5.25125e-136	1.70835
769085	LACTBL1	5.93252e-18	-2.41417	1.92387e-19	-2.47302
769163	FILIP1L	1.35891e-07	1.0027	6.21477e-17	1.21117
769280	SENP7	0.00564095	0.908713	2.518e-14	1.33489
769338	DUT	0.0076984	-0.910837	6.70265e-27	-1.70484
769516	ROR2	5.86323e-22	1.82939	1.14254e-07	1.29436
769547	PNO1	0.0200762	-0.821503	5.79299e-06	-0.982945
769609	CHTF8	3.26933e-12	-1.00158	5.522e-62	-1.60251
769632	UTP4	3.3886e-12	-1.16251	1.21515e-22	-1.37907
769654	SNTB2	2.5342e-10	1.21923	0.00293866	0.898067
769677	FEN1	0.0141571	-0.723853	6.15125e-44	-1.25005
769889	APOLD1	6.01216e-08	1.4545	0.0441045	0.944451
770021	REEP5	0.026728	0.765784	4.02906e-37	1.41163
770022	H3C38	5.05633e-47	1.76674	1.8104e-07	1.04323
770136	ZNF503	4.23452e-08	0.997121	1.35302e-06	0.943572
770233	SIDT2	8.11118e-06	1.14115	3.78348e-14	1.46607
770238	KLF9	1.21737e-50	1.6762	1.92692e-78	1.93168
770247	MAB21L3	0.00182994	1.69118	5.32987e-07	2.18178
770471	HOXC10	1.00947e-07	0.980748	0.000248776	0.859676
770617	LOC770617	2.31852e-14	1.0189	0.0298061	0.722462
770629	RANBP3L	1.14172e-07	1.07933	1.14269e-08	1.10206
770886	CHCHD5	0.00201992	-0.793992	0.0030631	-0.773913
770899	GINS4	2.50095e-05	-1.51207	9.87899e-23	-2.74091
770982	CAPNS2	0.048633	-0.922034	1.09931e-06	-1.27708
771142	PIK3R2	0.000816577	0.826666	0.00785782	0.772549
771172	SH2B1	1.86004e-05	1.12158	1.3353e-09	1.29646
771487	WDR62	0.0371905	0.789709	0.0012463	0.856447
772263	SCARF2	9.6757e-06	0.846382	3.80233e-15	1.01904
776127	ADSS1	6.12903e-46	1.27955	7.59903e-108	1.64397
776143	HOXA10	0.0056423	0.905805	1.85219e-11	1.2505
776463	LOC776463	0.000454362	1.22363	1.90703e-10	1.62996
776552	NRBP2	0.0316908	1.08713	0.000454222	1.2808
776802	CBX5	0.00996131	-0.783269	1.79593e-37	-1.43384
