## Supplemental Table 2 for "Comparative Transcriptomics of Adherent and Suspension Chicken Fibroblast Cell Lines for the Optimization of Cultivated Meat Processes"

### Sheet: Shared Gene ALL Table
Entrez ID	Gene Symbol	T1 vs. T2 log2 Fold-Change	T1 vs. T2 Adjusted P-Value	T1 vs. T3 log2 Fold-Change	T1 vs. T3 Adjusted P-Value	T1 vs. T4 log2 Fold-Change	T1 vs. T4 Adjusted P-Value	T1 vs. T5 log2 Fold-Change	T1 vs. T5 Adjusted P-Value
416811	AACS	-1.10373	1.78e-11	-1.54769	3.09e-38	-2.10315	1.25e-92	-1.63512	5.08e-45
420943	ABCA13	-4.30813	9.2e-06	-3.51068	3.01e-05	-5.22377	1.64e-06	-5.5873	2.58e-06
421587	ACAT2	-0.98457	1.76e-09	-1.74953	4.14e-73	-1.58183	7.51e-55	-1.40698	8.11e-38
395373	ACLY	-1.14084	5.72e-16	-1.75653	3.01e-69	-2.05829	1.86e-108	-1.98187	1.35e-97
100859804	ADAM32L1	5.77076	0.000227638	4.56693	0.00507491	5.1499	0.00231199	5.40225	0.000880659
427971	ADAMTS5	1.57429	1.37e-44	2.24261	1.95e-127	1.20289	1.57e-17	0.981487	1.75e-07
431603	ADAMTSL1	-1.36946	0.0172614	-2.58392	9.01e-11	-2.13521	2.8e-07	-3.78514	3.35e-19
417147	ADAMTSL2	0.923752	0.0318328	0.8743	0.0463614	1.47604	8.98e-12	1.67296	1.98e-17
421875	ADGRB3	-2.42558	0.0497352	-3.70955	0.00070292	-2.73697	0.0216592	-4.9619	0.000218169
771920	ADH1C	0.954373	1.13e-05	1.70443	1.11e-50	1.15027	7.64e-13	1.00601	2.67e-07
373890	ADRA1B	1.4323	5.97e-14	2.16571	1.54e-50	1.87645	2.15e-33	1.74961	5.03e-27
373907	AHR1A	1.58204	3.5e-41	1.88218	2.2e-70	1.23828	8.15e-18	1.2106	1.95e-16
420989	AHRR	1.42353	2.97e-21	1.82679	8.49e-47	1.30494	9.91e-16	1.37301	7.17e-19
395338	AKR1B10	0.907471	1.39e-06	0.774717	0.00582192	1.17354	9.61e-21	1.37225	4.9e-37
395389	ALDH1A3	3.10807	1.64e-14	5.24649	1.37e-51	3.93376	4.81e-26	3.64197	1.19e-21
769087	ANGPTL4	2.84785	2.36e-239	3.33625	0	0.904144	5.04e-05	1.29137	4.19e-23
420640	ANKRD28	1.03066	0.00214984	0.972942	0.00520309	1.06465	0.00102555	1.14115	6.61e-05
428199	ANTXR1	5.05475	6.32e-08	6.81566	1.83e-15	6.36086	6.03e-13	4.8133	4.32e-07
422165	AR	2.86896	1.97e-139	3.70641	3.72e-265	2.55379	2.25e-103	2.71411	2.46e-121
101751638	ARSJ	-0.970638	0.00250256	-1.29149	5.8e-10	-1.27689	3.17e-09	-1.18183	4.65e-07
421369	ATF3	1.44708	7.44e-13	3.28539	3.06e-132	1.59611	8.15e-18	1.9275	1.18e-31
418936	ATP8A2	-2.05903	0.000893872	-3.81102	6.28e-09	-2.06725	0.000640518	-3.28406	3.36e-08
121106461	BACH2	2.54993	2.41e-41	2.6617	5.9e-47	1.75408	2.58e-14	1.32625	7.41e-06
426932	BBOX1	-1.36743	9.1e-11	-1.99566	2.46e-32	-1.68155	2.1e-20	-2.12442	3.46e-38
107052854	BCL2L11	1.70626	6.11e-12	2.42567	4e-33	1.25177	0.000196261	1.22764	0.000337832
424912	BCL6	1.82321	6.12e-36	2.71087	3.82e-109	2.01802	7.98e-49	2.22377	3.57e-64
772372	BDKRB1	1.36854	0.0090116	2.40815	5.22e-14	3.93715	2.86e-48	4.06807	2.99e-52
415954	BGN	6.98899	2.48e-08	9.77913	3.69e-17	5.90978	9.89e-06	4.32693	0.00575823
416108	BHLHE40	4.16344	4.74e-254	5.17053	0	1.76885	5.74e-27	1.7864	7.62e-28
769140	BMF	5.82851	7.27e-62	6.90333	8.91e-91	3.53547	5.69e-19	3.67497	6.37e-21
420744	BMPER	-3.61269	0.0140551	-5.36273	0.000372812	-4.88088	0.00353501	-4.26376	0.00495671
419932	BTG2	1.14106	1.09e-09	2.6363	3.68e-134	0.937113	0.000388277	1.1044	1.41e-08
771624	C12orf75	1.23176	2.86e-21	1.71207	6.91e-66	0.919756	5.46e-06	0.967682	9.26e-08
418892	C4A	4.54422	4.29e-09	6.52304	1.25e-20	5.50412	6.87e-14	4.72047	6.85e-10
771032	C8orf4	2.57041	5.4e-28	2.6314	3.15e-30	1.84486	3.21e-11	1.75054	1.21e-09
418865	CAB39L	1.2174	1.78e-07	1.96197	2.26e-35	1.60783	2.73e-19	1.61506	1.3e-19
423662	CABCOCO1	-0.921427	0.00146955	-2.50498	2.26e-79	-1.72535	9.83e-33	-2.4757	8.77e-80
395895	CACNA1D	-3.04951	3.6e-11	-3.1815	1.66e-12	-3.01209	2.42e-11	-4.64685	1.4e-20
417479	CALN1	3.4128	7.7e-07	5.21595	1.23e-18	4.04612	3.69e-10	4.76247	6.79e-15
425522	CAMK1D	1.53863	6.83e-19	2.55823	4.83e-85	1.59092	2.34e-21	2.02244	2.38e-44
427267	CAMK4L	1.09308	0.00819891	1.52507	8.24e-09	1.59258	9.85e-10	1.19446	0.000811043
770854	CAMKV	1.05911	0.000787024	2.2852	2.34e-44	2.08074	4.58e-34	2.80604	1.36e-75
768684	CAPN14	-3.25722	1.42e-68	-4.30667	1.54e-94	-1.63218	1.97e-15	-1.46119	3.54e-11
415846	CBFA2T3	2.70783	3.45e-46	3.63109	7.71e-97	3.05224	6.14e-63	2.75458	1.69e-48
395074	CCDC80	2.11498	3.89e-135	2.81575	1.29e-290	2.23149	3.55e-157	1.56637	2.27e-55
426136	CCDC82	1.97891	3.77e-11	2.41818	1.21e-19	1.13376	0.0482675	1.19124	0.0176392
414884	CCK	1.19508	0.00394019	3.5819	1.82e-72	2.29208	1.14e-22	3.31565	9.62e-60
425801	CD1G	2.20616	3.99e-12	3.17203	3.36e-32	1.84271	2.3e-07	3.05698	3.72e-29
768673	CD200R1A	3.39078	0.00712435	4.03821	0.000207903	4.00268	0.000651232	3.81898	0.00132374
378914	CDKN1A	3.12427	6.93e-07	5.5272	1.79e-26	3.141	6.23e-07	3.27672	9.73e-08
395077	CDKN2A	0.949593	8.25e-14	1.35425	1.41e-60	0.960018	1.57e-14	1.09728	6.85e-27
107052707	CEBPD	1.6371	1.19e-08	3.40262	8.35e-61	2.21568	3.37e-20	2.31226	1.07e-22
418161	CECR2	2.0784	1.64e-11	2.2821	3.21e-15	1.47628	0.000272243	1.46671	0.000290317
426068	CELSR1	-2.26473	9.26e-17	-3.47325	1.02e-36	-3.54988	6.03e-40	-4.48729	8.18e-49
100859489	CEP126	2.13736	2.36e-05	1.74814	0.00170348	1.64683	0.0120437	2.44496	1.32e-07
771503	CERS6	-3.43888	4.74e-15	-4.07641	1.82e-19	-2.82755	4.41e-11	-3.56764	8.34e-17
100313497	CHIR1AB4	2.17613	0.026527	2.30763	0.00649294	2.59474	0.00261574	2.64986	0.00152999
121107882	CHIRL11	1.59573	0.00209409	3.85226	4.61e-36	3.7264	5.06e-33	3.99276	4.02e-39
395465	CITED4	-2.24258	2.47e-62	-2.13551	5.04e-58	-1.48825	7.26e-25	-1.11195	2.02e-09
419488	CLCN6	0.871083	3.79e-05	1.14044	9.21e-19	0.86621	5.2e-05	1.0466	5.57e-13
424990	CLDN11	2.65399	9.51e-14	2.63701	6.38e-14	2.33335	7.6e-10	2.43409	4.51e-11
419595	CLIC4	1.09855	5.62e-32	1.09969	1.48e-32	1.13376	1.14e-36	1.32146	4.7e-66
418297	CLSTN3	1.60512	7.97e-14	2.30822	2.17e-40	1.69979	1.23e-16	1.38845	9.08e-09
418381	CMSS1	-1.20903	2.48e-06	-1.86178	1.43e-23	-1.27277	1.55e-07	-1.66966	1.55e-17
395875	COL12A1	-1.25448	6.27e-06	-2.93877	2.87e-59	-2.58952	2.82e-45	-2.57179	1.69e-44
417504	COL26A1	3.23407	1.15e-32	2.83858	8.33e-24	3.57232	4.55e-42	2.77582	2.78e-22
427584	COL7A1	2.31114	6.74e-45	0.98737	0.00268714	1.5858	2.7e-15	1.40482	1.73e-10
417761	CPED1	3.66864	4.09e-153	4.04775	2.01e-195	2.18145	3.91e-39	1.26945	4.39e-07
769143	CPN1	3.02204	2.9e-75	2.44964	1.23e-43	1.87191	2.38e-20	1.46851	1.32e-09
422745	CRACD	2.29565	0.00324622	2.75952	2.85e-05	2.68431	0.000144965	1.89435	0.0459339
428435	CREB5	1.09508	0.000536343	2.28497	1.65e-40	0.958995	0.0266532	1.19366	1.86e-05
424374	CRIP2	1.93976	3.78e-10	2.52557	1.92e-21	2.65223	3.54e-24	3.09627	3.85e-36
415818	CRISPLD2	3.53011	1.61e-228	3.77648	1e-269	2.27677	8.45e-74	2.33113	9.63e-79
418268	CSTA	2.26761	0.0135084	6.24114	5.05e-27	5.19782	1.13e-17	5.76099	2.51e-22
396329	CTSB	1.62892	1.59e-31	2.66326	1.77e-124	1.02436	6.23e-06	1.10765	2.86e-08
395818	CTSK	1.24161	1.63e-09	1.95427	5.89e-40	1.14794	5.04e-07	0.992358	0.000572144
427466	CTSV	1.0789	1.83e-08	2.06062	7.16e-73	0.894908	0.0014115	1.41624	4.11e-23
420523	CUBN	2.52737	1.79e-22	3.80832	3.13e-66	3.37791	4.99e-49	3.08746	6.27e-39
417124	CUTAL	3.04272	6.48e-08	3.84702	2.35e-14	2.15494	0.00253678	1.93307	0.0132622
395827	CYP24A1	-1.86311	4.29e-10	-2.56581	2.07e-21	-1.88748	1.11e-10	-1.90676	5.59e-11
428809	CYP26B1	4.57466	2.73e-43	6.43061	4.31e-95	4.15396	1.7e-34	4.37625	4.15e-39
415121	CYP4V2	1.29981	9.1e-13	0.954867	0.000454958	0.924141	0.00347173	0.94393	0.00141277
420548	CYP51A1	-0.827036	0.00971791	-1.28869	7.09e-19	-1.37889	2.44e-23	-1.19233	6.06e-14
427449	DAB2	1.97288	2.61e-86	2.43313	8.79e-159	1.77605	6.27e-64	1.3786	1.3e-27
723789	DACT1	3.84737	4.91e-94	4.0623	7.28e-108	2.04162	1.01e-17	1.80622	2.08e-12
419073	DCHS1	1.06793	5.99e-05	0.973091	0.001034	1.01134	0.000732155	1.09513	2.16e-05
417892	DCN	1.9279	3.42e-276	1.72518	5.91e-199	0.973181	6.21e-23	1.27882	3.9e-73
422556	DCTD	-1.02038	3.67e-06	-1.6311	3.09e-32	-0.830737	0.029254	-0.950297	0.000168399
422982	DHCR7	-0.892409	0.000387352	-1.47472	2.76e-30	-1.48702	9.05e-31	-1.27363	3.01e-18
395939	DIO3	3.64522	7.08e-31	5.49193	2.85e-82	3.33196	7.6e-25	3.99936	5.59e-39
422229	DOCK11	2.51625	4.27e-243	1.93431	2.11e-117	1.5331	1.82e-57	1.17214	5.58e-22
421028	DSEL	-0.966825	7.36e-05	-1.48062	4.46e-23	-0.873694	0.00543743	-1.04649	7.4e-07
374192	DUSP1	1.72082	2.78e-11	6.87873	0	1.85551	3.68e-14	1.72019	2.27e-11
421340	DUSP10	0.941482	3.79e-05	2.25441	7.17e-107	1.25256	6.93e-17	1.17879	1.78e-13
431336	DUSP16	0.81322	0.045287	1.08439	3.93e-08	0.830341	0.0339327	0.895219	0.0025388
374272	DUSP6	0.939524	1.05e-06	1.23452	9.63e-22	0.989707	1.53e-08	0.881417	7.53e-05
415891	DUSP7	2.68522	0	2.73272	0	2.12026	4.79e-178	1.90683	1.53e-130
420571	DYNC1I1	-2.31295	5.71e-45	-2.80998	2.03e-71	-1.44319	3.2e-12	-1.84681	1.99e-25
100859081	DYNLL1	-1.56817	7.36e-08	-2.55959	1.02e-24	-1.37654	1.55e-05	-1.16668	0.00242849
373908	EDNRA	1.10603	1.63e-09	1.13515	6.66e-11	1.50794	2.71e-29	1.55661	1.58e-32
373909	EDNRB2	1.56724	0.000157533	2.61318	2.34e-19	3.2154	9.86e-33	2.66298	3.8e-20
423106	EFCAB4B	-1.99972	1.93e-17	-1.27357	8.7e-06	-1.52362	1.79e-09	-1.35483	9.18e-07
428543	EFEMP1	3.50507	1.55e-265	3.66716	2.7e-297	3.67958	9.85e-300	4.34923	0
423316	EGLN3	6.41413	1.28e-52	6.88632	4.92e-62	3.62798	6.82e-14	3.8232	7.35e-16
373931	EGR1	3.20453	1.16e-211	3.95182	0	1.81143	1.56e-45	2.23807	2.94e-83
423245	ELMSAN1	1.56725	8.51e-31	1.47071	1.87e-25	0.99901	8.62e-06	1.14665	2.33e-10
100859612	EMID1	2.81237	2.85e-06	3.18945	6.98e-09	3.99915	1.02e-14	3.85021	1.61e-13
421058	EMILIN2	1.1315	6.2e-16	1.04774	6.44e-12	1.91551	7.57e-95	2.15139	6.22e-132
426928	ENPP3	1.19158	3.41e-21	0.970517	3.29e-09	0.967311	1.18e-08	0.841057	0.000334544
423826	ENTPD1	3.22536	0	2.7728	1.07e-208	1.72818	7.64e-56	1.60012	5.97e-44
395997	EPHA5	-1.88503	2.61e-16	-2.38654	1.03e-28	-2.68959	8.95e-38	-2.74908	3.75e-39
418174	EPS8	2.12588	0.0207453	3.51045	5.32e-08	2.41812	0.00393249	3.02529	2.07e-05
769533	ERC2	-2.19153	0.00934368	-1.92131	0.0166641	-2.53544	0.00138728	-2.52907	0.0013093
395747	ETV4	0.865695	1.69e-07	0.777983	0.000362774	0.821035	2e-05	0.789535	0.000298961
776037	EVI2A	4.02473	9.68e-06	4.94454	2.12e-09	4.94012	5.74e-09	3.89935	2.46e-05
427212	F2R	1.76848	1.04e-137	2.21878	9.92e-270	1.37637	3.62e-61	1.02893	4.63e-19
427213	F2RL1	0.933986	2.4e-08	1.17811	1.28e-23	0.916073	1.59e-07	0.864162	1.53e-05
396246	FABP7	-2.4385	1.76e-185	-3.15976	0	-2.63882	8.86e-228	-2.36264	1.19e-171
424451	FAM129A	2.99952	1.27e-94	4.51544	1.25e-259	4.15374	3.92e-213	4.39933	3.35e-244
772003	FAM180A	2.25182	9.72e-10	4.08081	2.7e-44	2.90538	4.94e-19	3.33732	4.98e-27
415387	FAM189A1	-0.992026	0.0292107	-1.34843	1.67e-06	-1.2452	7.8e-05	-1.45923	6.03e-08
429087	FAM69A	2.09411	1.6e-10	2.24681	3.68e-13	1.20141	0.0497385	1.2849	0.0141279
428645	FAM83B	3.29699	8.08e-09	4.60269	7.2e-20	4.00122	4.99e-14	4.0821	8.65e-15
423413	FBLN5	-2.55363	4.48e-09	-3.24012	1.96e-13	-2.00323	7.03e-06	-4.44167	1.17e-17
420343	FBXO32	2.77111	4.74e-118	3.61001	1.16e-235	1.92797	7.43e-43	1.96036	5.08e-45
422038	FDFT1	-0.822796	8.8e-07	-1.15873	2.16e-36	-1.21902	3.25e-44	-1.15249	1.23e-35
425061	FDPS	-1.11605	1.71e-18	-1.85161	7.89e-102	-1.48563	4.75e-52	-1.26096	1.18e-29
395432	FGF10	-0.885464	0.00129352	-1.46128	1.82e-24	-1.19303	9.32e-13	-0.959016	2.54e-05
396413	FGF2	-1.50189	2.69e-23	-1.69102	1.05e-33	-1.96512	2.62e-51	-1.68987	9.94e-34
770787	FHL1	1.85885	1.63e-05	3.17085	4.76e-23	2.2902	9.04e-10	1.3357	0.0326305
419723	FLI1	2.79561	6.36e-52	3.46598	1.58e-91	2.73719	9.21e-50	2.80092	6.92e-53
771739	FMNL2	0.945781	9.04e-10	0.842722	1.39e-05	0.771535	0.00613013	0.965794	6.27e-11
427642	FNIP1	0.947134	4.36e-07	1.91872	7.58e-94	1.09772	8.48e-14	1.22906	1.13e-21
396512	FOS	2.48387	5.13e-22	5.25817	1.06e-141	2.14601	7.03e-15	2.30229	3.98e-18
100858652	FOXP4	1.04154	8.61e-12	1.53942	4.51e-51	1.96597	2.75e-107	2.04509	4.01e-120
421562	FRMD1	-1.19169	2.17e-06	-1.68705	2.94e-19	-2.68659	1.04e-60	-2.94576	9.18e-73
396294	FYN	1.29046	3.29e-37	1.5272	1.03e-67	1.1707	5.76e-26	1.28928	1.16e-37
422221	FYTTD1L	1.26958	7.05e-15	2.03859	4.6e-68	1.25695	2e-14	1.51911	7.58e-28
419860	G0S2	5.06587	8.3e-24	7.93122	4.01e-65	2.9193	2.45e-06	4.21056	1.52e-15
428717	GAB3	1.72703	0.000762978	2.58414	7.57e-12	3.48677	5.41e-25	3.75377	4.71e-30
420979	GABBR2	-0.997568	0.000966119	-1.40813	7.68e-13	-1.66163	9.19e-21	-2.04094	2.77e-35
422770	GABRA4	-1.17869	6.41e-08	-0.864587	0.0130906	-1.32415	4.58e-12	-1.46622	1.38e-16
419084	GDPD4	5.5795	2.02e-12	7.31538	1.1e-22	3.37555	0.000531958	3.47685	0.000241216
770283	GFOD1	1.37006	1.28e-17	3.28944	1.97e-217	1.59685	1.76e-29	1.86798	1.11e-47
426962	GFPT2	1.82275	1.78e-100	1.84815	3.15e-105	1.38664	4.55e-42	1.77279	7.25e-93
418589	GK2	-0.965557	0.000433442	-1.38831	7.16e-16	-1.53442	1.58e-21	-1.74425	4.64e-31
422188	GLA	0.767462	0.0243937	0.967728	9.58e-09	1.44044	5.82e-42	1.37109	2.54e-35
417862	GLIPR1L	1.73639	5.24e-17	1.73666	2.11e-17	1.53914	8.8e-12	1.00285	0.0116827
431643	GLIS3	-1.33461	0.0142772	-1.22392	0.0237331	-1.60396	0.00042068	-1.47982	0.0022483
416807	GLT1D1	-4.88411	4.71e-10	-3.69641	1.27e-08	-3.98578	1.66e-09	-2.61734	7.49e-05
423612	GLUD2	0.922579	0.000112114	1.08987	4.7e-10	1.16626	1.32e-12	1.50848	2.8e-31
100857973	GM2A	1.012	7.02e-05	1.62943	2.21e-27	1.07438	3.49e-06	0.942071	0.00146405
474379	GNAL	0.99227	3.44e-06	1.12402	6.31e-11	1.13017	5.97e-11	0.967807	1.31e-05
418288	GPR162	1.04314	0.00058401	1.49355	9.22e-15	1.36547	9.44e-11	0.993577	0.00289208
427638	GPX3	1.41211	6.42e-14	2.04187	3.95e-43	1.32863	2.6e-11	1.0853	2.07e-05
421507	GREM2	1.79085	0.00104962	2.55189	7.63e-10	3.67401	5.12e-24	3.30772	1.43e-18
417965	GRIN2B	-2.53245	2.53e-17	-2.63354	2.2e-19	-2.36497	6.45e-15	-3.13166	2.99e-28
429171	GRIN3B	1.92512	9.21e-09	2.59761	2.69e-20	1.85545	6.38e-08	1.46041	0.000594245
395774	GSN	1.20549	2.84e-77	1.02152	1.21e-38	0.737985	4.47e-05	0.678694	0.0280202
395594	HAS2	1.27698	1.11e-08	1.19586	3.3e-07	1.4428	4.89e-13	2.78589	3.14e-85
422168	HEPH	2.58193	1.27e-10	3.56355	3.5e-24	2.27731	1.18e-07	2.01883	1.29e-05
423698	HKDC1	4.20845	0.000180975	3.33822	0.00459258	4.53144	4.03e-05	3.70988	0.00216848
396379	HMGCS1	-0.951818	5.06e-05	-1.32216	1e-18	-1.83591	1.1e-51	-1.54594	8.29e-31
415820	HNF4beta	2.61952	3.05e-24	3.55391	2.1e-54	3.20755	6.32e-42	3.36172	2.84e-47
422169	HSF3	1.28572	3.44e-21	1.87383	4.06e-74	0.880703	0.000423255	0.949772	4.52e-06
396188	HSP90AB1	-1.12353	3.44e-30	-1.99871	1.71e-192	-1.00926	3.07e-19	-0.909563	1.47e-11
428247	HTR3A	3.97275	5.1e-13	5.79074	1.8e-31	4.96105	7.51e-22	4.33299	4.85e-16
416150	HTR4	3.68415	2.88e-18	3.47057	3.7e-16	2.58687	1.59e-07	2.18695	6.47e-05
416871	HVCN1	1.19824	5.4e-13	1.1373	5.54e-11	0.892996	0.00134539	0.861385	0.00472367
427538	HYDIN	5.04473	2.15e-06	7.26168	3.18e-14	7.56499	5.17e-15	7.97365	7.03e-17
424220	IGFBP5	3.02145	2.98e-272	4.16676	0	3.92059	0	4.33575	0
422230	IL13RA1	3.90314	1.55e-133	3.25569	7.84e-85	2.90506	2.89e-63	2.32976	1.36e-34
374270	IL16	2.52925	4.18e-38	2.86452	1.45e-53	2.29606	1.47e-29	1.34271	7.68e-06
395186	IL17RD	-1.40622	3.06e-09	-1.92829	1.56e-21	-1.62469	1.68e-14	-1.71471	1.09e-16
396481	IL1R1	3.43304	4.24e-31	4.75621	1.65e-69	5.16113	8.21e-84	4.92663	2.99e-75
418715	IL1R2	3.36961	0.000596887	4.94772	1.22e-09	5.3185	7.73e-11	4.4775	1.98e-07
396495	IL8L2	1.69938	0.0108882	5.97749	1.47e-61	6.10889	3.49e-64	6.17131	9.04e-66
396126	INHBB	4.09129	1.16e-173	4.12378	1.91e-177	4.69076	1.21e-240	4.18466	7.81e-184
420133	INSR	1.13807	5.58e-12	1.58475	8.37e-40	1.23242	1.45e-16	1.2462	2.54e-17
418146	IQSEC3	-3.49768	5.15e-30	-4.67319	7.98e-46	-3.95816	1e-38	-3.76771	1.41e-35
374209	ITGB3	2.41312	4.04e-35	1.94413	1.31e-19	1.03684	0.019856	1.17777	0.000589431
419910	ITPR3	1.58737	1.05e-24	2.57	9.69e-103	1.46484	2.71e-19	2.37074	9.62e-83
395903	KCNJ4	1.65605	1.2e-05	2.69029	7.38e-22	1.25289	0.0212617	1.96571	2.83e-09
419191	KCNK15	-5.40404	0.000162347	-3.67322	0.000195043	-4.1334	9.8e-05	-2.36285	0.0261934
423536	KCNK4	4.72352	3.39e-128	5.92042	6.46e-217	4.62837	1.53e-122	4.13455	2.04e-93
415779	KCTD15	2.13042	3.2e-54	1.6713	1.53e-26	1.92692	4.02e-41	1.53792	2.4e-20
419634	KIAA0319L	-0.839666	0.00180055	-1.83474	2.49e-67	-1.52471	5.42e-39	-1.98111	1.51e-83
378783	KIT	5.20101	3.51e-06	6.30205	1.36e-09	4.90844	2.34e-05	5.1676	4.74e-06
427588	KLF15	1.9839	9.65e-13	3.49371	3.06e-58	2.5044	1.32e-24	2.27139	6.74e-19
770254	KLF4	2.45055	4.61e-23	4.82078	1.4e-126	3.34475	2.3e-52	4.62251	1.34e-114
419432	KLHL17	0.9521	0.00979934	1.25158	3.44e-08	1.01433	0.00174759	1.1382	1.39e-05
770701	KLHL25	-1.49893	3.24e-19	-1.24819	3.92e-11	-1.53245	3.67e-21	-1.60108	4.79e-24
396478	LAMB1	-1.46316	2.65e-08	-3.78946	5.56e-54	-1.37769	4.1e-07	-2.51114	5.95e-32
419293	LBP	3.28637	4.13e-07	4.74965	3.52e-17	3.48725	3.89e-08	2.34951	0.00333076
421967	LDAH	-0.786055	0.03985	-0.829649	0.00382508	-0.964804	6.89e-06	-1.15421	1.24e-12
396491	LGALS1A	0.967084	8.33e-12	1.33674	1.49e-44	0.885522	2.07e-07	0.83086	3.43e-05
419955	LIMD2	1.55142	4.35e-16	1.7065	3.82e-22	1.91904	2.49e-31	1.92397	1.34e-31
416113	LMCD1	2.11684	2.45e-80	2.64362	9.7e-148	1.83579	1.5e-53	2.14504	6.54e-84
100857609	LOC100857609	2.21486	1.19e-08	2.55465	5.33e-13	3.60005	2.92e-30	2.90917	8.19e-18
100857686	LOC100857686	1.37584	0.000229575	3.26112	4.03e-51	3.67723	7.78e-69	3.27634	1.18e-51
101747727	LOC101747727	-2.47168	1.72e-05	-3.61006	3.15e-10	-4.82825	8.72e-13	-5.54582	3.69e-12
101747742	LOC101747742	-1.15213	0.00091337	-1.85689	3.48e-15	-1.12275	0.00198208	-1.52735	4.23e-09
101747822	LOC101747822	-3.21307	0.000289949	-2.67155	0.00130493	-2.55862	0.00452491	-5.47012	4.56e-06
101748323	LOC101748323	1.56516	3.6e-08	2.53158	7.49e-34	2.7011	2.8e-40	2.8964	1.92e-48
101748408	LOC101748408	4.40207	0.00892366	5.72211	5.29e-05	5.33254	0.000593206	5.5098	0.000268645
101749368	LOC101749368	-2.69878	3.76e-05	-2.60446	4.13e-05	-3.70164	9.78e-10	-3.67721	1.22e-09
101749962	LOC101749962	2.04242	1.15e-17	1.8353	2.27e-13	2.40141	4.88e-28	1.9613	5.73e-16
101750642	LOC101750642	5.48212	0.000207069	7.18669	4.19e-08	4.78831	0.00312787	4.1359	0.0191657
101750765	LOC101750765	1.60011	2.96e-30	1.13446	1.94e-09	1.52481	4.34e-26	1.18065	1.17e-10
101751084	LOC101751084	2.09472	2.01e-06	2.21451	9.21e-08	1.87505	9.8e-05	1.38121	0.0398692
107049468	LOC107049468	1.13605	0.0342665	2.92047	5.53e-30	1.27502	0.00576494	1.75603	9.14e-08
107049666	LOC107049666	1.46902	1.09e-08	1.05837	0.00354417	1.59646	3.1e-11	2.30277	2.99e-32
107051763	LOC107051763	4.67195	0.00195531	7.88612	8.7e-11	6.25275	2.65e-06	5.31217	0.000168249
107052215	LOC107052215	4.06416	0.0166911	4.4345	0.00296548	4.19828	0.0156942	3.98305	0.0225726
107052241	LOC107052241	1.07125	0.0365506	2.89605	1.48e-42	1.85641	2.05e-12	1.40381	2.79e-05
107052408	LOC107052408	-2.33926	3.07e-06	-3.61076	7.71e-13	-4.65855	5.71e-16	-7.43151	6.22e-10
107053093	LOC107053093	-2.98548	2.19e-12	-4.51781	4.72e-19	-1.32088	0.0444383	-2.43746	4.26e-09
107053147	LOC107053147	-1.89966	0.0022735	-1.5146	0.0228168	-2.68136	7.76e-07	-3.76431	2.97e-11
107054518	LOC107054518	-2.30656	0.000253307	-5.40845	7.65e-09	-1.98834	0.00264334	-3.58724	1.05e-08
107054902	LOC107054902	-3.03892	2.45e-29	-3.57663	5.46e-37	-1.87272	8.92e-12	-2.10705	1.35e-15
112530200	LOC112530200	19.9968	1.96e-05	18.3755	6.09e-05	18.8518	9.95e-05	19.2329	5.48e-05
112531901	LOC112531901	2.9781	3.41e-05	3.63553	1.16e-08	3.82207	2.55e-09	2.54573	0.00139586
112532117	LOC112532117	-3.17394	0.000630098	-6.2908	2.01e-06	-2.23661	0.0256398	-3.4231	0.000153782
112533383	LOC112533383	5.15098	0.000349233	5.81642	1.26e-05	3.74897	0.036455	4.91622	0.000922878
121106457	LOC121106457	-3.33882	5.03e-28	-4.01666	8.61e-36	-3.64271	4.04e-34	-3.94251	3.92e-37
121106743	LOC121106743	1.22933	0.0373555	1.9391	3.29e-08	2.63479	5.53e-18	2.09677	8.22e-10
121107622	LOC121107622	4.74622	0.00265191	5.33336	0.000157452	4.9584	0.00159826	4.55999	0.00516556
121109061	LOC121109061	4.95184	6.04e-13	6.15378	2.15e-21	3.66681	1.98e-06	3.22508	7.92e-05
121111175	LOC121111175	1.24401	0.00336504	1.16136	0.00709533	1.53299	4.83e-06	1.68219	4.68e-08
124417067	LOC124417067	-2.56991	5.27e-23	-3.21293	6.11e-36	-2.01155	1.7e-13	-2.33684	2.34e-19
124417090	LOC124417090	-1.61941	2.96e-05	-2.77514	1.15e-17	-1.39089	0.00173068	-1.658	1.08e-05
124417502	LOC124417502	-3.71856	2.31e-28	-6.47786	3.73e-26	-2.35748	2.72e-14	-2.47199	8.37e-16
124417728	LOC124417728	3.32152	2.01e-06	5.13874	6.07e-18	3.26821	4.08e-06	3.78297	1.04e-08
124417815	LOC124417815	2.57593	5.61e-11	3.34947	6.3e-22	1.90455	6.8e-05	1.76996	0.000475447
124418401	LOC124418401	4.06867	1.67e-26	5.36106	4.2e-51	3.09213	1.58e-13	3.44277	9.51e-18
416169	LOC416169	-1.52778	4.49e-12	-1.1719	1.63e-05	-1.18165	2.76e-05	-1.02731	0.00327682
417962	LOC417962	2.17889	2.12e-18	3.13195	3.44e-49	2.28584	2.73e-21	2.89178	5.41e-40
422147	LOC422147	1.32387	5.09e-10	1.62791	5.25e-20	1.14169	7.66e-06	1.50268	2.33e-15
428119	LOC428119	5.26075	1.29e-11	5.23015	8.29e-12	3.58292	7.62e-05	2.85713	0.00581681
428417	LOC428417	-0.915966	0.0490429	-1.06872	0.000674674	-1.3042	4.65e-07	-0.985534	0.0106077
430303	LOC430303	3.94404	0.0117047	4.97507	0.000155804	5.31936	9.95e-05	4.1664	0.00645029
769729	LOC769729	1.1406	2.22e-05	2.35204	1.39e-54	1.25886	8.89e-08	1.1653	6.73e-06
771494	LOC771494	5.00211	5.87e-20	5.75153	9.52e-28	1.95347	0.0445368	1.9291	0.0422979
427339	LPAR1	-1.38764	1.71e-22	-1.72248	3.3e-44	-2.88035	2.39e-161	-3.27692	1.44e-208
422220	LRCH2	1.67401	4.7e-53	2.11262	1.42e-106	1.07015	1.1e-10	1.04283	1.37e-09
424168	LRP2	1.77508	0.000264725	2.72706	6.03e-14	1.63156	0.00223786	1.65102	0.00149471
768899	LRRC15	2.28452	9.73e-68	2.71348	7.17e-107	1.58089	2.48e-23	1.59903	3.09e-24
424037	LSS	-0.825629	0.000175484	-1.46796	1.07e-52	-2.02864	1.21e-137	-1.86878	1.95e-109
395881	MAFA	-1.56972	2.36e-16	-1.14227	3.19e-06	-1.71715	1.23e-21	-1.44036	6.36e-13
424001	MAP2	1.98516	5.01e-56	2.28777	7.24e-84	1.33111	5.77e-16	0.922499	0.0011833
771145	MAPK13	2.27294	1.68e-21	2.39341	3.57e-25	1.36431	0.000100839	1.56452	2.42e-07
422420	MARCHF1	-2.57067	4.67e-29	-3.08654	4.96e-41	-4.41002	6.48e-64	-3.79152	1.86e-56
407088	MASP1	-1.16791	1.89e-08	-1.65973	2.98e-26	-1.11962	2.75e-07	-1.59048	1.89e-23
423628	MAT1A	-0.965677	0.00413847	-1.39971	9.27e-12	-1.00809	0.00116303	-0.966523	0.00384565
374189	ME1	4.20068	0.019718	6.49662	2.88e-06	5.63327	0.000250445	4.57962	0.00736432
396134	MET	-1.62849	3.02e-27	-2.06181	6.99e-54	-1.83736	5.33e-39	-1.92488	1.66e-44
427650	METRN	2.05966	0.00207828	3.41871	1.99e-12	3.11968	1.23e-09	3.26819	7.34e-11
428729	MFAP3L	2.06246	0.000305299	3.85948	9.59e-21	3.02411	3.13e-11	3.0855	7.38e-12
422131	MID2	2.6736	0.024599	5.57759	5.02e-12	4.73511	4.67e-08	3.68751	0.000116667
395886	MITF	0.777935	0.00218104	0.929305	5.37e-10	0.835094	2.55e-05	0.831113	3.14e-05
100859013	MMAB	-1.01955	5.76e-08	-1.40949	8.43e-26	-1.20342	1.22e-15	-1.31414	3.99e-21
417523	MMP28	1.44178	0.00653536	2.08717	1.39e-08	2.18753	1.99e-09	2.17191	2.8e-09
395387	MMP9	2.08175	2.25e-09	2.53032	4.81e-16	1.65868	5.86e-05	1.69432	2.47e-05
421050	MOG	2.79355	2.99e-29	3.40251	1.49e-48	2.2043	1.18e-15	1.40043	0.000323003
422423	MSMO1	-0.778756	0.0359707	-0.830257	0.00210845	-1.49577	7.91e-35	-1.27099	4.87e-20
395245	MSX2	-1.6168	1.69e-84	-1.4202	1.76e-59	-1.58629	9.33e-86	-1.83639	4.59e-125
396338	MTNR1B	-3.29346	3.11e-14	-3.39947	2.09e-15	-3.66631	1.55e-17	-3.4595	1.95e-16
420336	MTSS1	1.88955	3.78e-51	2.48295	1.6e-111	1.95404	3.71e-57	1.56142	1.07e-28
425359	MVD	-1.14801	3.13e-26	-1.67468	6.82e-95	-1.71232	4.07e-102	-1.48523	5.43e-66
768555	MVK	-0.969412	9.76e-10	-1.146	3.3e-20	-1.32455	3.74e-34	-1.32386	4.54e-34
101751218	MXD3	1.79609	2.17e-14	1.38167	8.71e-07	1.76409	1.09e-13	1.5875	5.25e-10
422890	MXD4	2.67466	3.34e-132	2.9977	1.41e-179	1.45842	7.51e-22	1.35635	5.24e-17
395534	MYH15	-1.58857	1.51e-15	-3.40455	1.69e-96	-0.982796	0.00619046	-2.42459	1.72e-48
417506	MYL10	1.67464	0.0223837	2.57923	2.32e-07	2.66449	1.34e-07	2.04387	0.00066992
415398	MYO1E	1.55129	2.41e-23	2.15327	1.4e-63	1.53279	8.97e-23	1.60984	1.04e-26
101748321	MYO9A	1.13489	4.46e-11	0.904978	0.000187999	0.856578	0.00500088	0.892209	0.000819476
395805	MYOM1	3.0111	1.23e-47	5.17696	5.04e-182	3.88313	9.51e-92	4.13577	5.67e-107
418770	NALCN	-2.93678	2.67e-83	-5.25623	3.72e-146	-2.29602	2.87e-52	-2.6488	1.81e-71
417719	NAPEPLD	-1.15682	2.44e-09	-1.93412	5.51e-43	-1.07556	2.84e-07	-1.10166	5.11e-08
417341	NARF	1.78904	4.21e-70	1.91794	3.45e-87	1.11477	1.7e-13	1.22861	6.76e-20
416497	NATD1	2.10755	3.53e-27	2.08422	9.02e-27	1.29985	4.59e-06	1.15722	0.000455039
422977	NAV2	1.32928	6.22e-11	2.34102	1.24e-60	1.25918	5.03e-09	1.64928	4.06e-22
425984	NBEAL2	0.842781	0.00653737	1.3478	7.31e-22	0.941425	5.41e-05	0.964736	1.14e-05
373952	NBL1	2.09982	1.64e-52	2.32199	9.53e-70	1.25823	1.57e-10	1.31609	2.09e-12
768618	NDRG4	1.32726	0.000644726	2.02658	2.31e-14	2.33052	7.73e-21	2.28354	9.43e-20
395736	NEDD9	2.28906	5.25e-55	3.69322	1.71e-194	2.18275	7.44e-49	2.01864	5.57e-39
419346	NFATC2	5.30649	1.28e-10	6.25495	1.48e-15	4.89773	8.21e-09	4.03289	9.32e-06
396209	NFIB	1.2817	2.45e-15	1.71956	3.32e-41	1.13139	1.29e-09	0.97616	3.53e-05
418404	NFKBIZ	1.74517	1.97e-20	3.4264	4.81e-129	2.72965	2.01e-72	2.96911	5.53e-90
415893	NISCH	0.961322	1.06e-10	1.2759	5.11e-36	0.927387	5.43e-09	0.920655	1.05e-08
416672	NMRAL1	0.910676	4.52e-09	1.3171	1.67e-44	0.72915	0.0396589	1.07324	7.65e-20
431640	NPR1	-2.17171	0.000814759	-3.32375	2.15e-08	-2.00778	0.00310237	-2.22971	0.000420953
396125	NR1D2	1.12978	1.08e-12	1.90878	6.48e-75	1.00065	1.48e-07	0.924886	2.88e-05
373902	NR1H4	-3.60337	1.33e-23	-3.16542	1.13e-20	-5.01911	1.8e-31	-6.85911	2.26e-22
100857380	NR4A1	2.52048	5.81e-16	3.42201	1.12e-35	1.44678	0.00255838	2.01681	8.5e-09
420996	NR4A3	6.77012	1.36e-53	8.42536	8.23e-87	5.4472	6.74e-33	5.40983	1.91e-32
422302	NSDHL	-0.858185	0.00690654	-1.56753	1.08e-29	-1.16314	1.12e-10	-1.15297	2.25e-10
419675	NT5C1A	-4.5374	8.71e-06	-4.09838	5.84e-06	-2.53835	0.00462132	-2.48937	0.00511895
419828	NUAK2	-3.48974	1.82e-130	-3.06652	8.72e-112	-0.887943	0.00540645	-1.65298	2.69e-29
422002	NUGGC	3.03691	0.00560993	5.32543	1.49e-10	3.98787	2.62e-05	3.19486	0.00269529
419083	PAK1	-1.17418	1.06e-21	-1.48874	3.39e-50	-1.03248	8e-13	-1.13795	2.52e-19
427516	PAQR5	1.96699	6.18e-16	1.95861	3.74e-16	1.96211	5.52e-16	2.01012	3.36e-17
422263	PCDH19	1.04067	2.55e-06	0.954226	0.000116928	0.84548	0.0245977	1.35501	3.44e-17
429124	PCOLCE2	-1.26415	0.0131969	-2.59315	1.64e-13	-1.56988	0.000119209	-1.28724	0.00902965
424700	PDE4B	1.178	0.000806463	2.5428	2.82e-39	1.70339	1.32e-12	1.66019	1.06e-11
421692	PDE7B	0.936027	0.00215757	1.30113	1.37e-12	1.36939	1.73e-14	1.42906	8.34e-17
418978	PDGFD	1.65853	8.8e-216	1.38353	2.46e-119	1.02413	4.69e-36	1.19724	5.35e-70
395509	PDGFRA	4.23628	4.25e-60	3.35994	3.19e-34	2.38527	8.47e-14	1.59564	0.000209766
770488	PDGFRB	1.01558	6.35e-09	1.17103	2.25e-16	1.15808	3.04e-15	1.05281	2.24e-10
414873	PDLIM3	-1.28319	0.000572336	-2.32957	4.66e-19	-2.06596	1.22e-14	-3.18209	3.32e-35
395643	PDLIM4	2.35124	1.06e-05	3.63231	3.55e-17	2.66415	8.61e-08	1.89459	0.00269529
107052797	PHLDA1	1.44345	1.02e-149	1.84452	0	1.78367	1.03e-294	1.70702	9.05e-258
395650	PHOSPHO1	1.61873	9.45e-09	3.30991	1.79e-64	1.0552	0.0424357	1.35162	5.12e-05
416964	PIK3IP1	2.31137	1.06e-10	2.50596	1.16e-13	2.13798	1.04e-08	1.52126	0.00224728
427171	PIK3R1	1.75478	2.35e-18	1.69502	6.19e-17	1.3961	5.66e-09	1.01632	0.0069984
429096	PIK3R3	1.02738	1.91e-15	1.71125	4.2e-101	1.48234	6.48e-64	1.39824	2.13e-52
416553	PKD1	1.81804	2.64e-13	2.77323	3.28e-41	1.71772	3.26e-11	1.78213	1.56e-12
396333	PKIA	-1.68069	4.22e-05	-3.3031	3.5e-18	-4.08895	4.85e-23	-6.48652	5.47e-17
418130	PKP2	-2.81468	0.00133008	-4.7459	3.15e-05	-2.76297	0.00109244	-3.21253	0.000175553
396394	PLA2G4A	2.4571	0.00731423	4.36135	6.75e-11	3.38565	7.66e-06	2.35791	0.0135394
396424	PLAU	4.2936	0.00722702	5.37495	7.65e-05	4.09062	0.0175182	4.69436	0.00218964
422222	PLS3	1.18059	1.05e-87	1.54708	1.02e-231	0.863233	2.28e-19	0.877667	1.9e-21
415809	PNAT3	2.51446	2.98e-12	3.84139	2.75e-36	2.03386	5.98e-07	2.98358	2.88e-19
395429	POSTN	3.39049	3.24e-131	5.15354	0	3.04425	1.48e-100	3.76835	4.47e-170
768427	PPIC	0.811181	0.00978823	1.55261	7.83e-41	1.36559	2.12e-26	0.927815	1.75e-05
423723	PPIF	-1.66393	1.15e-10	-2.00031	1.18e-17	-1.18713	0.000746399	-0.989499	0.0425757
422630	PPP1R3B	1.6435	1.04e-15	3.74626	1.53e-145	1.58156	5.04e-14	1.3832	3.99e-09
422632	PRAG1	-2.15065	1.3e-05	-2.10929	8.92e-06	-2.91519	3.48e-10	-2.98024	1.7e-10
445340	PRDM1	2.7015	1.32e-10	3.70202	1.08e-23	2.92526	4.86e-13	2.73935	4.51e-11
419933	PRELP	1.32775	1.36e-48	1.43305	1.25e-63	0.984173	2.8e-14	0.947827	6.02e-12
416446	PRKAR1B	1.92895	1.59e-34	2.00641	3.29e-39	1.25539	1.08e-08	0.895188	0.0289924
416567	PRKCB	2.75034	2.14e-52	3.92378	6.36e-132	4.20228	3.26e-156	4.3728	7.28e-172
396452	PRNP	2.1765	0.00288867	4.64105	8.52e-21	5.08935	2.79e-25	5.32458	4.24e-28
101748212	PRPH	1.0918	0.000698558	2.09669	1.49e-32	1.69004	3.69e-17	1.94157	4.96e-26
373941	PRRX1	1.35967	2.06e-29	1.49522	7.59e-41	1.06928	1.02e-11	1.0704	7.76e-12
421839	PRSS35	2.60811	8.25e-11	4.52871	8.29e-43	2.8006	4.66e-13	2.14805	1.51e-06
101750175	PTCHD3	-1.16962	0.00445418	-1.04883	0.0162356	-1.3561	7.14e-05	-1.03635	0.0366971
424201	PTPRN	1.52098	1.45e-15	1.54071	1.29e-16	1.77547	2.47e-25	1.51489	1.58e-15
548626	PTX3	-2.26064	1.19e-50	-4.37329	1.22e-136	-2.55171	2.38e-69	-3.40449	6.88e-115
416554	RAB26	1.96673	2.06e-36	2.34833	4.14e-62	2.99828	2.06e-122	3.07026	3.95e-130
426888	RAPGEF3	1.30605	4.11e-07	2.57616	1.18e-56	1.97146	8.87e-27	1.85769	1.81e-22
429022	RAPGEF4	5.97679	6.88e-06	7.25196	3.31e-09	5.69165	3.28e-05	7.65418	6.76e-10
416507	RASD1	1.57529	0.0165852	4.62239	2.32e-38	1.96879	0.000192706	1.99648	0.000114596
100859132	RASGRF2	-1.85177	0.0262018	-3.19125	4.58e-06	-4.53046	5.06e-08	-4.99865	6.01e-08
421460	RASGRP3	2.75255	2.67e-69	2.88206	6.22e-79	2.36345	2.26e-46	2.91215	2.29e-81
422756	RASL11B	-1.65821	0.000130913	-1.74404	1.44e-05	-1.30076	0.0190182	-1.86046	2.99e-06
419521	RASSF2	1.72541	1.07e-06	2.84666	1.67e-26	1.31837	0.00577376	1.22877	0.0185384
418173	RERG	-1.36883	4.26e-07	-3.4801	7.56e-73	-3.22719	7.56e-65	-3.17812	1.01e-62
427758	RGL4	1.31499	1.66e-50	1.49466	4.79e-79	0.926247	2.6e-11	0.748589	0.00508215
426557	RGS8	1.65588	1.01e-05	1.23218	0.0109354	1.55149	0.000102517	1.56794	6.32e-05
395734	RHOB	1.86174	2.03e-30	3.4812	5.53e-158	1.78142	9.75e-27	2.74311	3.56e-87
395114	RHOQ	1.17438	4.16e-07	1.43196	1.99e-14	0.901148	0.0246445	0.935231	0.0076271
423417	RIN3	-0.976186	1.32e-07	-1.45121	4.64e-35	-0.829654	0.00312227	-1.02465	2.08e-09
426922	RNF122	4.34725	1.29e-05	5.79789	7.98e-11	4.25855	2.87e-05	3.57401	0.00122424
373919	RUNX2	2.62584	9.75e-73	3.18035	7.52e-121	2.31159	5.69e-52	1.99028	6.37e-34
431664	RXFP3	-3.67682	0.000306375	-2.01893	0.0303293	-3.5334	0.000213463	-6.24454	5.54e-06
419434	SAMD11	1.81806	1.12e-13	3.61966	2.43e-89	3.46141	6.01e-80	2.95765	1.31e-53
374102	SDC2	0.993263	9.56e-08	1.14116	3.39e-14	0.917766	3.25e-05	0.87586	0.000361797
395215	SDK2	3.3708	2.46e-16	5.18325	9.1e-47	5.72697	2.33e-58	6.21035	3.9e-70
396332	SEMA3D	3.31476	3.24e-91	4.02637	8.48e-148	2.87823	5.4e-64	1.7138	5.43e-15
374109	SEMA3F	1.98261	1.11e-14	2.90451	1.96e-42	1.99789	3.31e-15	1.3792	6.07e-05
424805	SERPINE2	1.62067	4.28e-30	1.71356	3.01e-36	1.51709	1.51e-24	2.03086	1.4e-59
428089	SESN3	2.2206	3.25e-44	2.49184	2.29e-61	0.936125	0.0261886	0.97078	0.00891068
428972	SFXN3	1.10956	1.03e-05	1.50303	1.23e-16	0.9187	0.015711	1.00646	0.000767756
423714	SGPL1	1.17456	7.14e-20	1.92757	7.05e-106	1.00868	1.66e-10	1.00925	1.42e-10
430664	SGSM1	1.53165	3.1e-18	1.80615	1.09e-30	1.04363	0.000139027	0.929417	0.00758637
425978	SH2D2A	3.5837	0.00294028	3.29084	0.00495666	4.28692	0.000121434	3.79742	0.00124143
417225	SH2D3C	2.80859	2.18e-13	3.64508	3.38e-26	2.45021	1.95e-09	2.03977	8.04e-06
395162	SHISA2	-0.796741	0.00581323	-1.55143	8.7e-47	-1.01191	4.25e-10	-0.997324	1.72e-09
416520	SHMT1	-1.20577	1.6e-37	-1.85077	4.06e-137	-0.919459	3.58e-12	-0.873622	2.91e-09
101752206	SKAP1	0.974584	2.83e-05	1.03083	4.69e-07	1.48339	7.49e-26	1.28921	4.66e-16
424258	SLC12A8	1.76219	0.0253568	2.8413	7.55e-08	2.3794	8.63e-05	2.71013	1.06e-06
418177	SLC15A5	-5.22973	0.0179894	-6.01105	0.00184267	-6.23461	0.00304538	-6.2027	0.00277444
416308	SLC25A48	2.33974	1.05e-17	2.58659	1.09e-23	3.55176	2.83e-53	2.70833	1.21e-26
430411	SLC39A8	-2.42447	8.03e-27	-3.51254	1.38e-54	-2.9138	4.02e-41	-3.96304	5.14e-67
422943	SLC4A11	-1.65464	8.26e-24	-2.22763	1.18e-54	-1.05881	3.86e-05	-1.57974	7.53e-21
422649	SLC4A4	-1.64104	1.63e-13	-1.59202	5.71e-13	-1.69153	2.24e-15	-2.27797	8.52e-31
416041	SLC6A6	2.77076	1.06e-15	4.0787	3.12e-42	2.59677	2.28e-13	3.09543	3.6e-21
395293	SLIT1	2.04262	0.00670583	3.04124	6.41e-08	2.82941	2.63e-06	2.91983	7.08e-07
373967	SLIT2	-1.17657	1.45e-07	-1.52419	9.95e-18	-3.01614	7.79e-85	-4.33989	5.49e-121
374173	SLIT3	-1.08461	8e-08	-2.48343	8.02e-97	-2.75042	1.25e-124	-2.82468	6.44e-132
429683	SMAD7	1.23469	0.00709476	1.89935	1.32e-10	1.2153	0.0123204	1.1177	0.0428295
421559	SMOC2	-1.03498	9.53e-10	-1.34166	1.16e-26	-1.62236	7.36e-49	-1.88418	8.66e-76
427643	SPRY4	1.16078	2.83e-08	0.844434	0.0196806	0.92453	0.00380507	1.02244	5.4e-05
420335	SQLE	-0.848903	1.2e-05	-1.55672	1.5e-68	-1.32858	2.01e-40	-1.13452	2.22e-22
423635	SRRL	2.69084	1.69e-09	5.84927	6.34e-61	2.23623	7.01e-06	2.7937	1.73e-10
414797	ST8SIA5	2.25935	4.51e-10	3.83656	6.23e-40	2.76003	2.67e-17	1.99385	3.09e-07
769322	STARD4	-0.854529	0.0331216	-1.47274	5.37e-18	-1.73152	6.52e-29	-1.58611	2.76e-22
395556	STAT5A	0.891974	4.59e-09	0.978613	6.78e-15	0.866877	1.2e-07	1.05884	6.47e-21
416208	STC2	-2.40152	2.68e-20	-1.85937	3.29e-12	-2.18554	7.55e-18	-1.66437	2.85e-09
426312	SULF1	5.41888	5.04e-09	5.81483	7.77e-11	4.67091	1.99e-06	3.79732	0.000390134
418021	SUN2	0.872846	3.78e-05	1.58792	5.31e-57	0.900212	6.04e-06	0.897671	6.33e-06
427338	SVEP1	-2.88202	1.06e-41	-3.78605	2.59e-57	-3.25893	2.53e-54	-3.84447	1.12e-62
416959	SXPH	-1.43667	2.33e-14	-2.12671	3.27e-43	-1.54356	3.6e-18	-2.00616	8.77e-38
768536	TAAR1	1.77784	5.97e-06	1.48554	0.000695893	1.784	5.23e-06	1.45433	0.00232587
421905	TDRP	-1.01477	0.00494779	-2.06615	1.19e-24	-1.22232	7.34e-06	-1.02748	0.00333076
395332	TES	-1.67415	2.31e-71	-1.82767	4.84e-93	-2.07343	1.53e-132	-2.28519	2.43e-172
417415	TEX2	0.879638	0.000133917	1.19834	1.42e-18	1.15748	6.31e-16	1.31463	8.09e-26
424238	TFCP2L1	5.53616	1.07e-29	6.5237	3.3e-43	3.11611	1.12e-07	3.29338	7.6e-09
423989	TFPI	2.39373	2.69e-122	2.98085	5.07e-220	2.50948	2.25e-140	1.5411	3.02e-33
424261	TGFBR2L	4.55495	1.61e-82	5.08223	9.46e-107	2.56639	5.1e-20	2.3287	1.57e-15
373987	THBS1	-0.878346	0.00811714	-1.95419	5.84e-49	-1.29899	1.57e-13	-2.07835	1.12e-57
415395	THSD4	-1.67734	1.11e-22	-1.5491	2.36e-18	-1.42628	5.6e-14	-1.08475	2.24e-05
425026	TIPARP	2.03611	1.52e-97	2.2652	3.62e-132	1.46377	1.53e-35	1.23646	1.45e-19
416881	TMEM116	2.58016	5.64e-53	3.15674	6.07e-90	1.57308	7.64e-13	1.41585	3.6e-09
421253	TMEM121L	1.25509	0.00368355	2.14237	2.01e-16	2.34006	7.97e-21	2.28638	1.46e-19
428847	TMEM86A	2.4436	4.16e-23	3.2509	7.7e-49	1.95607	1.32e-12	2.18193	3.65e-17
417257	TOR4A	1.66842	7.47e-12	2.60896	3.92e-43	2.14108	4.84e-25	2.32138	2.03e-31
426399	TP53I11	2.95047	1.74e-20	3.65504	1.36e-35	2.35483	2.13e-11	2.57786	1.41e-14
420232	TP53INP1	1.98809	6.11e-64	2.57636	1.48e-133	1.43656	2.73e-23	1.33634	4.22e-18
425576	TPP1	1.3529	9.57e-10	1.707	1.58e-20	1.24791	2.7e-07	1.26163	1.21e-07
417123	TRAF1	0.833016	0.0433509	1.08865	3.47e-07	1.0642	3.21e-06	1.09822	3.85e-07
420728	TRANK1	1.75284	5.57e-23	2.24335	1.06e-47	1.41236	1.17e-11	1.32496	2.12e-09
428386	TRIB1	1.83897	7.6e-32	3.16187	4.15e-141	1.57114	8.46e-20	1.86191	1.78e-33
418989	TRPC6	-1.09403	1.61e-07	-1.35325	5.27e-16	-1.65919	2.26e-29	-1.49523	6.06e-22
396005	TSC22D1	3.62468	0	4.10546	0	1.96277	4.08e-71	1.93642	1.86e-68
768091	TSC22D4	2.3877	1.39e-21	3.1423	8.47e-44	1.88401	2.6e-11	1.85769	6.35e-11
419088	TSKU	5.18341	8.32e-05	7.23726	6.5e-10	5.31989	5.82e-05	4.9745	0.000223993
395586	TSPAN18	3.30185	9.99e-14	3.48068	4.98e-16	2.66514	5.1e-08	2.8163	2.77e-09
395321	TULP1	2.57156	0.0078987	3.63052	1.89e-06	3.42153	2.85e-05	3.73812	1.58e-06
418535	UBASH3A	-1.87969	1.75e-52	-2.5528	1.25e-105	-0.873439	0.00149745	-0.887847	0.000645606
422660	UGT2A1	1.89548	6.73e-263	2.26899	0	0.820363	1.38e-08	1.00666	7.62e-27
416800	ULK1	1.9889	1.2e-43	2.87233	3.73e-120	2.18568	9.5e-58	2.2171	4.25e-60
416035	UROC1	-3.5311	1.16e-06	-3.2286	2.59e-06	-2.62855	0.000252511	-2.85991	4.37e-05
768809	UST	0.814439	0.0152574	1.19292	6.45e-15	0.833142	0.00892825	0.841106	0.00527575
430410	VAT1L	-1.21751	1.13e-09	-2.14871	8.16e-54	-0.919255	0.00464927	-1.10791	7.99e-07
373939	VAV3	3.61365	8.32e-30	5.38387	1.53e-78	5.06428	6.84e-68	4.44302	6.73e-50
416320	VDAC1	1.88411	1.09e-09	2.97971	1.73e-34	2.77803	1.38e-28	3.26515	2.14e-43
100859365	VEPH1	-3.696	8.51e-12	-7.30847	8.75e-10	-2.52785	9.74e-07	-3.83722	3.08e-13
420519	VIM	2.61454	1.67e-224	3.58566	0	2.57941	1.57e-216	2.89317	3.34e-290
422293	VSIG10L	3.73451	0.0192571	6.3823	1.53e-07	4.48286	0.00217982	5.28864	7.36e-05
420322	WISP1	-1.0969	0.0063855	-1.93143	4.92e-14	-1.01489	0.0323684	-1.57109	1.05e-08
419192	WISP2	-2.73101	6.49e-113	-3.34686	2.85e-177	-2.32391	1.52e-77	-3.39604	6.19e-186
424707	WLS	0.921349	5.41e-26	0.947461	1.69e-30	0.923668	2.5e-26	0.803559	2.86e-11
418154	WNT5B	-1.74917	0.000133917	-2.68575	9.61e-12	-2.70596	4.61e-12	-1.60064	0.000900515
422029	XKR6	1.54664	6.25e-05	3.21323	1.77e-36	2.14013	1.75e-12	2.23717	3.79e-14
416774	YPEL1	2.6213	2.95e-131	3.13969	1.6e-212	1.30187	2.94e-15	1.22405	3.71e-12
419759	ZBTB32	2.45206	3.82e-19	4.34696	1.17e-82	3.96902	2.86e-66	3.42164	4.6e-46
431622	ZNF462	-0.960732	0.00375257	-0.878693	0.0181129	-1.07575	6.99e-05	-0.976984	0.00229392
418405	ZPLD1	2.01123	2.3e-06	3.05132	1.15e-19	3.07383	8.85e-20	2.30946	2.27e-09
