## Supplemental Table 3 for "Comparative Transcriptomics of Adherent and Suspension Chicken Fibroblast Cell Lines for the Optimization of Cultivated Meat Processes"

### Sheet: Cluster 1
Entrez ID	Gene Symbol
100857767	FOXO6
100857932	IER3
100857958	PBXIP1
100859265	ZBTB20
101748748	PLEKHM3
101750765	LOC101750765
101751827	CDKN1C
107049021	LOC107049021
107049249	CD63
107049468	LOC107049468
107052707	CEBPD
112530942	LOC112530942
112533383	LOC112533383
121107581	LOC121107581
121113333	LOC121113333
124418401	LOC124418401
373890	ADRA1B
373907	AHR1A
373919	RUNX2
373931	EGR1
373939	VAV3
373941	PRRX1
373952	NBL1
374102	SDC2
374150	ID4
374192	DUSP1
374198	APP
374256	CD81
374270	IL16
378926	ANKRD1
395074	CCDC80
395077	CDKN2A
395114	RHOQ
395142	ITGB5
395257	CBFB
395299	SOCS3
395389	ALDH1A3
395429	POSTN
395650	PHOSPHO1
395674	MCL1
395722	CLU
395734	RHOB
395736	NEDD9
395774	GSN
395805	MYOM1
395818	CTSK
395939	DIO3
396093	NFKBIA
396125	NR1D2
396209	NFIB
396221	LDHA
396294	FYN
396329	CTSB
396332	SEMA3D
396360	SLMAP
396361	INHBA
396439	TNS1
396491	LGALS1A
396497	CST3
396512	FOS
396517	SLC2A14
415398	MYO1E
415779	KCTD15
415818	CRISPLD2
415846	CBFA2T3
415891	DUSP7
415990	BICD2
416015	HMCES
416113	LMCD1
416286	MAML1
416507	RASD1
416553	PKD1
416672	NMRAL1
416800	ULK1
416914	TTC28
417341	NARF
417892	DCN
417962	LOC417962
418021	SUN2
418297	CLSTN3
418978	PDGFD
419101	PROSER2
419723	FLI1
419910	ITPR3
419932	BTG2
419933	PRELP
419963	MYO1D
419995	MLLT6
420009	VAT1
420232	TP53INP1
420321	NDRG1
420336	MTSS1
420343	FBXO32
420425	CSRNP1
420502	OTUD1
420519	VIM
420523	CUBN
420524	RSU1
420728	TRANK1
420838	CD83
420989	AHRR
420996	NR4A3
421340	DUSP10
421369	ATF3
421460	RASGRP3
421839	PRSS35
421960	SDC1
422165	AR
422169	HSF3
422178	CLIC2
422220	LRCH2
422221	FYTTD1L
422222	PLS3
422230	IL13RA1
422630	PPP1R3B
422977	NAV2
423245	ELMSAN1
423477	TNFAIP2
423536	KCNK4
423585	ERO1A
423635	SRRL
423714	SGPL1
423989	TFPI
424673	JUN
424912	BCL6
425026	TIPARP
425522	CAMK1D
425576	TPP1
426771	ADGRA2
426885	HDAC7
426888	RAPGEF3
426928	ENPP3
426962	GFPT2
427212	F2R
427430	C1QTNF3
427449	DAB2
427466	CTSV
427546	PLEKHF1
427584	COL7A1
427588	KLF15
427638	GPX3
427642	FNIP1
427758	RGL4
427971	ADAMTS5
428247	HTR3A
428310	HSPB9
428386	TRIB1
428435	CREB5
428809	CYP26B1
428847	TMEM86A
428972	SFXN3
429089	CYR61
429096	PIK3R3
430664	SGSM1
431253	TACC1
768091	TSC22D4
768427	PPIC
768624	TTC9
768899	LRRC15
769729	LOC769729
770021	REEP5
770283	GFOD1
770427	FSTL3
770488	PDGFRB
771624	C12orf75
772003	FAM180A
776186	TMEM158
776507	LOC776507

### Sheet: Cluster 2
Entrez ID	Gene Symbol
101751638	ARSJ
107054979	HHLA2
112531811	CPSF1
121106457	LOC121106457
121107023	RNA28S4
121112980	LOC121112980
124417067	LOC124417067
124417716	LOC124417716
373902	NR1H4
373967	SLIT2
373987	THBS1
373996	CAV1
374090	SEMA3C
374173	SLIT3
395145	HMGCR
395162	SHISA2
395180	CXCL12
395245	MSX2
395332	TES
395373	ACLY
395532	COL1A1
395534	MYH15
395560	NRP1
395657	SPON1
395706	SCD
395875	COL12A1
395997	EPHA5
396134	MET
396246	FABP7
396379	HMGCS1
396413	FGF2
396465	MYH10
396478	LAMB1
407088	MASP1
414741	CD74
415395	THSD4
416555	TRAF7
416740	ISM1
416768	HIC2
416811	AACS
416959	SXPH
417774	MDFIC
417965	GRIN2B
418146	IQSEC3
418173	RERG
418381	CMSS1
418589	GK2
418769	ITGBL1
419083	PAK1
419192	WISP2
419634	KIAA0319L
419925	USP49
420242	VPS13B
420335	SQLE
420442	INSIG1
420459	IDI2
420548	CYP51A1
421169	TUB5A
421559	SMOC2
421562	FRMD1
421587	ACAT2
421726	MAN1A1
422038	FDFT1
422302	NSDHL
422420	MARCHF1
422423	MSMO1
422637	STBD1
422982	DHCR7
423042	ADM
423274	RDH11
423417	RIN3
423662	CABCOCO1
423663	TMEM26
423986	COL5A2
424037	LSS
424157	MYO3B
424568	PTPRF
424649	CPT2
425061	FDPS
425359	MVD
426068	CELSR1
426932	BBOX1
427338	SVEP1
427339	LPAR1
427428	ADAMTS12
427446	OSMR
428570	SOCS5
430411	SLC39A8
548626	PTX3
693261	SP5
768555	MVK
769322	STARD4
770043	CCBE1
770511	GABRA2

### Sheet: Cluster 3
Entrez ID	Gene Symbol
100857342	NANOS1
100857430	ECE2
100857686	LOC100857686
100858652	FOXP4
100859120	AHNAK2
101747696	CRIP1
101748323	LOC101748323
101752206	SKAP1
107049123	ECM1
107049666	LOC107049666
107052797	PHLDA1
121107882	CHIRL11
121109917	LOC121109917
373908	EDNRA
374187	PTCH2
395179	ROR1
395215	SDK2
395282	ID1
395338	AKR1B10
395594	HAS2
395755	PODXL
395873	K123
395891	CACNA1C
396126	INHBB
396255	CALB2
396452	PRNP
396481	IL1R1
396495	IL8L2
414884	CCK
415344	LINGO1
415633	ADGRG1
415706	OSGIN1
415820	HNF4beta
416239	RNF145
416308	SLC25A48
416320	VDAC1
416554	RAB26
416567	PRKCB
416595	MARF1
417147	ADAMTSL2
417415	TEX2
417504	COL26A1
417597	TTC19
417869	NAV3
418267	CSTB
418268	CSTA
418404	NFKBIZ
418784	MBNL2
419073	DCHS1
419434	SAMD11
419552	LAPTM5
419595	CLIC4
419759	ZBTB32
419774	SCN4B
420029	PIBPPDD4L
420148	KLF2
420384	AQP1
421058	EMILIN2
421258	CUL9
421442	TMEM63B
421692	PDE7B
421712	C6orf58
423118	CPT1A
423418	LGMN
423471	TRAF3
423478	EXOC3L
423509	SYNE2
423612	GLUD2
424220	IGFBP5
424451	FAM129A
424805	SERPINE2
425328	PPP1R3C
427414	TROJANZ
427538	HYDIN
427573	MST1R
427718	LIF
428148	LAMA5
428431	GPNMB
428543	EFEMP1
428948	PDLIM1
429069	SYNGAP1
429071	PAPPA2
770254	KLF4
770435	DUSP8
770805	SQSTM1
770854	CAMKV
770898	GATSL3
771738	ATOH8
772372	BDKRB1

### Sheet: Cluster 4
Entrez ID	Gene Symbol
100125831	NSMCE3
100857231	SLC5A6
100857489	CDC6
100858006	SELENOH
100858366	NOL6
100858809	LOC100858809
100859283	PHLDA3
100859737	LOC100859737
101749170	LOC101749170
101750875	INTS5
101751749	PFAS
101752029	THBD
107049632	LOC107049632
107052050	LOC107052050
107052739	RRS1
107053870	LOC107053870
112531736	LOC112531736
121106529	FBL
121108196	LOC121108196
121108201	LOC121108201
121108814	LOC121108814
124417339	LOC124417339
124417502	LOC124417502
373984	PCNA
374260	CHEK1
378913	FLNB
386574	NFKB2
395423	HINTW
395465	CITED4
395468	CCL4
395719	TK1
395890	NES
396086	RAD51
396156	SMC2
396188	HSP90AB1
396191	TFRC
396222	LMNB2
396323	VIP
415523	SNRPA1
415552	ZWILCH
415824	GINS2
415863	NIP7
415935	FANCD2
416440	TRRAP
416520	SHMT1
416865	KNTC1
416990	PEBP1
417454	CCDC137
417491	MYBBP1A
417842	SLC35E3
417846	CCT2
417933	UTP20
418058	MCM5
418277	NOP2
418486	CCT8
418535	UBASH3A
418770	NALCN
418917	HSPH1
419017	PRSS23
419412	ATAD3B
419828	NUAK2
419943	FTSJ3
420154	UHRF1
420222	OTUD6A
420281	COLEC10
420571	DYNC1I1
421439	SLC29A1
421586	TCP1
422043	MCM3
422213	SLC7A3
422375	LONRF3
422556	DCTD
422581	BMP3
422910	POLR1A
422943	SLC4A11
423105	CD151
423429	DDX24
423463	HSP90AA1
423693	LOC423693
423750	HELLS
423755	NOLC1
423787	ACTA2
423845	RRP12
423848	PPRC1
423874	PDCD11
424059	HSPD1
424109	LOC424109
424278	DDX18
424295	MCM6
424316	RIF1
424600	NASP
424640	ORC1
424661	DHCR24
424812	FARSB
424891	BDH1A
425279	PA2G4
425297	GINS1
425626	TWNK
425734	HEATR1
425968	JAC1
425976	BCAN
425985	BOP1
426250	SLC20A1
426276	NCAPH2
426398	THOP1
426574	NOP56
426609	NAT10
427790	MYOCD
428725	PPID
428806	CCT7
429506	GRHL2
430410	VAT1L
431043	TUBB3
768684	CAPN14
768898	DDX21
769338	DUT
769632	UTP4
769677	FEN1
770430	NPM3
772284	NDC1
776802	CBX5

### Sheet: Cluster 5
Entrez ID	Gene Symbol
100316920	OSR1
100857572	HTRA1
100857605	RNF24
100858130	CBARP
100859610	CREB3L1
101748546	LOC101748546
101749223	MYO10
101749861	CUX1
101750777	RASSF1
101750986	IER5
101751319	LOC101751319
101751828	ZFP36L1
107049004	EEF1D
107051366	FRMD8
107052867	LOC107052867
107052930	ZFP36L2
107053650	DDIT4
107054975	DGUOK
107055055	LOC107055055
107056271	RTKN
107057621	OLFM2
121106461	BACH2
121106742	LOC121106742
121108129	LOC121108129
121109243	LOC121109243
124418405	LOC124418405
373903	DIO2
373917	LGALS3
373980	LAMB2
374006	SAT1
374012	BIRC2
374023	GLIS2
374106	CDKN1B
374135	CCN2
374175	CAMK2A
374201	PITX1
374202	TBX3
378779	BMP2
378919	TRIB2
386583	MMP2
395097	IGF2
395110	RGS3
395214	RGMA
395292	ROBO1
395303	SP1
395347	MXRA8
395383	SLC16A3
395491	TWIST1
395509	PDGFRA
395583	SPRY1
395584	SPRY2
395601	SIX5
395670	MEF2A
395689	ENO2
395897	TGFBI
395909	VEGFA
396005	TSC22D1
396116	MMP16
396152	RUNX1
396185	CEBPB
396314	PRRX2
396324	ACVR2A
396339	TGIF1
396342	TEF
396474	LOX
396483	TIMP3
404771	GEM
404774	SNTB1
415494	MFGE8
415495	HAPLN3
415502	AKAP13
415509	ARRDC4
415515	ADAMTS17
415588	MAP1A
415646	CPNE2
415954	BGN
416108	BHLHE40
416327	SLC22A4
416446	PRKAR1B
416661	UBALD1
416678	UBE2H
416755	LOC416755
416774	YPEL1
416881	TMEM116
416920	KREMEN1
417395	HLF
417437	WIPI1
417480	WBSCR17
417632	YPEL2
417657	DUSP14
417705	HBP1
417712	KMT2E
417761	CPED1
417813	LRIG3
417831	WIF1
417880	TMTC2
417954	H1-01
417981	CYP2D6
418110	KDM7A
418217	STK38L
418247	PFKFB3
418406	CBLB
418582	PRRG1
418706	LONRF2
419020	RAB30
419084	GDPD4
419111	ITIH5
419142	MAP1LC3A
419184	SDC4
419248	PCMTD2
419327	TFAP2C
419549	ZNF593
419613	RSPO1
419718	ST3GAL4
419748	UBASH3B
419837	SLC41A1
419860	G0S2
419954	MAP3K3
420183	RDH10
420289	TRPS1
420361	ENPP2
420599	HDAC9
420839	JARID2
420856	HIVEP1
420952	FHOD3
421050	MOG
421114	PCMTD1
421246	RIN2
421299	YPEL5
421449	GTPBP2
421756	CDK19
421769	FOXO3
421817	PNRC1
422016	NCOA1
422017	ZNF395
422229	DOCK11
422400	TMEM131L
422512	CCNG2
422593	ARHGAP24
422660	UGT2A1
422672	NDNF
422683	SEC24D
422890	MXD4
422934	SMOX
423192	ATG13
423316	EGLN3
423452	EML1
423504	HSPA2
423678	PAPSS2
423704	P4HA1
423706	OIT3
423775	ANTXRL
423784	C10orf71
423826	ENTPD1
423923	EMX2
424001	MAP2
424026	ARL4C
424143	WIPF1
424238	TFCP2L1
424261	TGFBR2L
424315	TNFAIP6
424366	OLFML2B
424395	KIFAP3
424447	COLGALT2
424697	AK4
424758	PLEKHB2
424770	GPC1
424918	LOC424918
424947	ABCC5
424961	LAMP3
425052	TCP11X2
425481	COL23A1
425843	ADAM12
426986	MAPK8IP3
427107	ARRDC3
427182	JMY
427467	AOPEP
427493	KLF13
427625	SH3PXD2B
427898	FAM109B
428089	SESN3
428385	ASAP1
428432	OSBPL3
428441	KAT2B
428585	IRF2BP2
428932	GPR137C
429073	ZBTB37
429269	MKNK2
430750	RAB31
431066	PNPLA2
723789	DACT1
768655	PIM3
769039	HES1
769066	TP53INP2
769069	EDA
769087	ANGPTL4
769118	GABARAPL1
769140	BMF
769143	CPN1
770406	FXYD6
770629	RANBP3L
771494	LOC771494
776127	ADSS1

### Sheet: Cluster 6
Entrez ID	Gene Symbol
100533110	PALM2AKAP2
100857237	MIF
100857858	LOC100857858
100858319	H4C35
101748749	ZNF469
101749629	VASN
101749752	LOC101749752
101750958	LOC101750958
107050762	LOC107050762
107051792	LOC107051792
107053928	LOC107053928
121106462	H2BC31
121109863	LOC121109863
121111311	LOC121111311
373915	SREBF1
373965	CALD1
374044	HK2
374157	NRP2
374185	IRX1
374251	TGFBR3
378894	TNFSF10
386571	SPARC
395156	CRMP1
395161	OAF
395203	SH3GL2
395266	CPZ
395291	ROBO2
395405	TWIST2
395470	ITGB8
395568	COL5A1
395829	WNT9A
396000	COL6A1
396029	ZEB1
396084	ACTG2
396130	SLC2A1
396133	FN1
396225	ITGA8
396243	COL1A2
396292	COL6A2
396340	COL3A1
396353	NREP
396441	ELN
396548	COL6A3
396550	SCP2
408184	GHR
414829	CMTM3
414849	CDH13
415608	EPB41L4A
415698	GNAO1
415783	GPI
415797	CDH11
416099	PDZRN3
416291	ADAMTS2
416700	EXOC4
416745	COQ8A
416759	TMEM204
417179	C9ORF58
417385	NOTUM
417520	POR
417729	MAGI2
417766	CTTNBP2
417785	PNPLA8
417789	GXYLT1
417793	PRICKLE1
417891	LUM
417947	H2AC39
417956	H2BC36
418389	TMEM45A
418632	GPM6B
418797	SLITRK6
418839	ENOX1
419485	PLOD1
419522	BNIP3L
419736	JAM3
419798	DIXDC1
419950	MRC2
420051	CTXN1
420090	ACSBG2
420606	ABCB5
420661	RBMS3
421009	ZNF516
421168	KDM5B
421259	MACROD2
421416	FOSL2
421422	DAAM2
421428	GLO1
421621	SASH1
421727	FAM184A
421879	RAB23
422162	OPHN1
422197	MPP1
422341	CAPN6
422438	PCDH18
422614	PPM1K
422728	FGL1A
422930	EIF2AK3
423088	PHLDA2
423122	FADS2
423209	CHAC1
423489	KIF26A
423584	TXNDC16
423867	WBP1L
423915	ATRNL1
424186	FAP
424647	PODN
426376	FAM107B
426765	APCDD1
426796	SNCAIP
426846	LIPG
427333	PTBP3
428088	MAML2
429806	HSPG2
430433	LOC430433
431244	CAPG
768444	CACNA2D1
768449	F2RL2
768787	C1orf198
768904	DPT
769163	FILIP1L
769222	ADAMTS8
769904	FAM26E
770022	H3C38
770238	KLF9
776013	PELI2
